# Genetic features and genomic targets of human KRAB-Zinc Finger Proteins

**DOI:** 10.1101/2023.02.27.530095

**Authors:** Jonas de Tribolet-Hardy, Christian W. Thorball, Romain Forey, Evarist Planet, Julien Duc, Bara Khubieh, Sandra Offner, Jacques Fellay, Michael Imbeault, Priscilla Turelli, Didier Trono

## Abstract

Krüppel-associated box (KRAB) domain-containing zinc finger proteins (KZFPs) are one of the largest groups of transcription factors encoded by tetrapods, with 378 members in human alone. KZFP genes are often grouped in clusters reflecting amplification by gene and segment duplication since the gene family first emerged more than 400 million years ago. Previous work has revealed that many KZFPs recognize transposable element (TE)-embedded sequences as genomic targets, and that KZFPs facilitate the co-option of the regulatory potential of TEs for the benefit of the host. Here, we present a comprehensive survey of the genetic features and genomic targets of human KZFPs, notably completing past analyses by adding data on more than a hundred family members. General principles emerge from our study of the TE-KZFP regulatory system, which point to multipronged evolutionary mechanisms underlaid by highly complex and combinatorial modes of action with strong influences on human speciation.
