## Supplemental_Table2 for "Genetic features and genomic targets of human KRAB-Zinc Finger Proteins"

### Sheet: Table S2
Name	Status	N_external	N_internal	Avg_ peaks	Avg_mapped_reads	Ensembl_gene_id	External_synonym	Best_fam.RE	FDR.best_RE	Best_fam.TE	FDR.best_TE	GSE
AC115220.1	PubM	0	1	6	40595105	NA	NA	NA	NA	NA	NA	GSE200964
KRBOX4	no transcript	0	0	NA	NA	ENSG00000147121	FLJ20344;ZNF673	NA	NA	NA	NA
PRDM7	no transcript	0	0	NA	NA	ENSG00000126856	ZNF910	NA	NA	NA	NA
PRDM9	PubM	0	1	588261	36156408	ENSG00000164256	KMT8B;Meisetz;MSBP3;PFM6;ZNF899	SINE/Alu	0	SINE/Alu	0	GSE78099
RBAK	PubM	0	1	610	14073648	ENSG00000146587	ZNF769	NA	NA	NA	NA	GSE78099
ZFP1	PubM	1	1	42	13515446	ENSG00000184517	FLJ34243;ZNF475	LINE/L1	2.07e-09	LINE/L1	2.07e-09	GSE104247;GSE78099
ZFP14	PubM	0	1	797	10849868	ENSG00000142065	KIAA1559;ZNF531	NA	NA	NA	NA	GSE78099
ZFP2	no transcript	0	0	NA	NA	ENSG00000198939	FLJ21628;ZNF751	NA	NA	NA	NA
ZFP28	PubM	2	1	858	16605693	ENSG00000196867	KIAA1431;mkr5	LINE/L1	8.58e-215	LINE/L1	8.58e-215	GSE76494;GSE120539
ZFP30	PubM	0	1	950	18577722	ENSG00000120784	KIAA0961;ZNF745	LINE/L1	1.36e-118	LINE/L1	1.36e-118	GSE200964
ZFP37	PubM	0	1	1	13249259	ENSG00000136866	ZNF906	NA	NA	NA	NA	GSE200964
ZFP57	PubM	0	3	16815	17805446	ENSG00000204644	bA145L22;bA145L22.2;C6orf40;ZNF698	No consensus	NA	No consensus	NA	GSE78099
ZFP69	PubM	0	1	1470	21092360	ENSG00000187815	FLJ16030;ZFP69A;ZKSCAN23A;ZNF642;ZSCAN54A	LINE/L1	3.83e-139	LINE/L1	3.83e-139	GSE78099
ZFP69B	PubM	0	1	11264	24248092	ENSG00000187801	FLJ34293;ZKSCAN23B;ZNF643;ZSCAN54B	LTR/ERVL-MaLR	9.4e-76	LTR/ERVL-MaLR	9.4e-76	GSE78099
ZFP82	PubM	1	1	105	20052380	ENSG00000181007	KIAA1948;MGC45380;ZNF545	NA	NA	NA	NA	GSE76494;GSE200964
ZFP90	PubM	0	1	680	28224230	ENSG00000184939	KIAA1954;NK10;ZNF756	LINE/L1	1.79e-301	LINE/L1	1.79e-301	GSE78099
ZFP92	PubM	0	1	46	45604996	ENSG00000189420	ZNF897	NA	NA	NA	NA	GSE200964
ZIK1	PubM	0	1	320	13751335	ENSG00000171649	ZNF762	DNA/TcMar-Mariner	1.51e-20	DNA/TcMar-Mariner	1.51e-20	GSE78099
ZIM2	PubM	0	1	10	16137059	ENSG00000269699	ZNF656	NA	NA	NA	NA	GSE78099
ZIM3	PubM	1	1	28384	21643113	ENSG00000141946	ZNF657	LINE/L1	3.5e-169	LINE/L1	3.5e-169	GSE76494;GSE78099
ZKSCAN1	PubM	1	1	184	52033424	ENSG00000106261	KOX18;PHZ-37;ZNF139;ZNF36;ZSCAN33	LINE/L2	2.5e-09	LINE/L2	2.5e-09	GSE31477;GSE200964
ZKSCAN2	PubM	0	1	2434	23589291	ENSG00000155592	FLJ23199;ZNF694;ZSCAN34	tRNA/tRNA	5.88e-41	NA	NA	GSE78099
ZKSCAN3	PubM	0	1	131	17624974	ENSG00000189298	ZF47;Zfp47;ZNF306;ZNF309;ZSCAN35	NA	NA	NA	NA	GSE78099
ZKSCAN4	PubM	0	1	9	24256365	ENSG00000187626	FLJ32136;P1P373C6;p373c6.1;ZNF307;ZNF427;ZSCAN36	DNA/hAT	9.91e-07	DNA/hAT	9.91e-07	GSE120539
ZKSCAN5	PubM	0	1	6183	19842240	ENSG00000196652	ZFP95;ZNF914;ZSCAN37	Low_complexity/Low_complexity	1.62e-259	NA	NA	GSE78099
ZKSCAN7	PubM	0	1	59	23655275	ENSG00000196345	FLJ12738;ZNF167;ZNF448;ZNF64;ZSCAN39	NA	NA	NA	NA	GSE120539
ZKSCAN8	PubM	1	1	4690	20545867	ENSG00000198315	LD5-1;ZNF192;ZSCAN40	LINE/L2	4.2e-22	LINE/L2	4.2e-22	GSE104247;GSE120539
ZNF10	PubM	0	1	3167	15200451	ENSG00000256223	KOX1	LINE/L1	0	LINE/L1	0	GSE78099
ZNF100	PubM	0	3	1797	15803950	ENSG00000197020		LTR/ERVL-MaLR	0	LTR/ERVL-MaLR	0	GSE78099
ZNF101	PubM	0	1	2041	12050776	ENSG00000181896	DKFZp570I0164;HZF12	LTR/ERV1	5.54e-38	LTR/ERV1	5.54e-38	GSE78099
ZNF107	Overexpression failed	0	0	NA	NA	ENSG00000196247	smap-7;ZFD25;ZNF588	NA	NA	NA	NA
ZNF112	PubM	0	1	1	39628517	ENSG00000062370	ZFP112;ZNF228	NA	NA	NA	NA	GSE200964
ZNF114	PubM	0	1	107	28476641	ENSG00000178150	MGC17986	NA	NA	NA	NA	GSE78099
ZNF117	no transcript	0	0	NA	NA	ENSG00000152926	H-plk;HPF9	NA	NA	NA	NA
ZNF12	PubM	2	1	727	13363913	ENSG00000164631	GIOT-3;KOX3;ZNF325	LTR/ERVL-MaLR	1.03e-209	LTR/ERVL-MaLR	1.03e-209	GSE51142;GSE104247;GSE78099
ZNF124	PubM	0	1	852	25223108	ENSG00000196418	HZF-16;HZF16	LTR/ERV1	5.86999999993126e-314	LTR/ERV1	5.86999999993126e-314	GSE78099
ZNF132	PubM	0	1	329	10641273	ENSG00000131849	pHZ-12	Simple_repeat/Simple_repeat	2.22e-76	NA	NA	GSE78099
ZNF133	PubM	0	1	8607	13468497	ENSG00000125846	pHZ-13;pHZ-66;ZNF150	LINE/L1	4.77e-287	LINE/L1	4.77e-287	GSE78099
ZNF134	no transcript	1	0	NA	NA	ENSG00000213762	pHZ-15	NA	NA	NA	NA	GSE76494
ZNF135	PubM	0	1	1508	13918283	ENSG00000176293	pHZ-17;ZNF61;ZNF78L1	SINE/Alu	0	SINE/Alu	0	GSE78099
ZNF136	PubM	1	2	4824	31912669	ENSG00000196646	pHZ-20	LINE/L1	0	LINE/L1	0	GSE76494;GSE200964
ZNF138	PubM	0	2	8	24195755	ENSG00000197008	pHZ-32	NA	NA	NA	NA	GSE120539
ZNF14	PubM	0	1	111	57898876	ENSG00000105708	GIOT-4;KOX6	Other/Other	5.74e-30	Other/Other	5.74e-30	GSE200964
ZNF140	PubM	1	1	32	23441743	ENSG00000196387	pHZ-39	LINE/L1	6.88e-05	LINE/L1	6.88e-05	GSE76494;GSE200964
ZNF141	PubM	0	1	6152	23499073	ENSG00000131127	D4S90;pHZ-44	Other/Other	2.64e-134	Other/Other	2.64e-134	GSE78099
ZNF154	PubM	0	1	228	11033747	ENSG00000179909	pHZ-92	LINE/L1	2.37e-58	LINE/L1	2.37e-58	GSE78099
ZNF155	PubM	0	1	66	63944727	ENSG00000204920	pHZ-96	Other/Other	3.45e-16	Other/Other	3.45e-16	GSE200964
ZNF157	PubM	0	1	1318	19467362	ENSG00000147117	HZF22	LTR/ERVL	0	LTR/ERVL	0	GSE78099
ZNF160	PubM	0	1	6036	20241813	ENSG00000170949	F11;FLJ00032;HKr18;HZF5;KIAA1611;KR18	LINE/L1	0	LINE/L1	0	GSE120539
ZNF169	PubM	0	2	2106	19424809	ENSG00000175787	MGC51961	Low_complexity/Low_complexity	0	NA	NA	GSE78099
ZNF17	PubM	0	1	2336	14697067	ENSG00000186272	FLJ40864;FLJ46058;FLJ46615;HPF3;KIAA1947;KOX10	LTR/ERVL	2.31e-215	LTR/ERVL	2.31e-215	GSE78099
ZNF175	PubM	1	1	13	44552892	ENSG00000105497	OTK18	NA	NA	NA	NA	GSE76494;GSE200964
ZNF177	PubM	0	1	199	46861777	ENSG00000188629		Simple_repeat/Simple_repeat	2.01e-05	NA	NA	GSE200964
ZNF18	PubM	3	1	317	18413394	ENSG00000154957	HDSG1;KOX11;Zfp535;ZKSCAN6;ZNF535;ZSCAN38	Simple_repeat/Simple_repeat	2.89e-64	NA	NA	GSE76494;GSE97661;GSE78099
ZNF180	PubM	0	1	864	20291107	ENSG00000167384	HHZ168	DNA/hAT-Charlie	5.29e-183	DNA/hAT-Charlie	5.29e-183	GSE78099
ZNF181	PubM	0	1	55	17442931	ENSG00000197841	HHZ181;MGC44316	LTR/ERVL-MaLR	2.54e-37	LTR/ERVL-MaLR	2.54e-37	GSE78099
ZNF182	PubM	0	1	15177	25844497	ENSG00000147118	HHZ150;KOX14;Zfp182;ZNF21	SINE/Alu	0	SINE/Alu	0	GSE78099
ZNF184	PubM	1	1	249	13197205	ENSG00000096654		NA	NA	NA	NA	GSE76494;GSE78099
ZNF189	PubM	1	1	4615	15348090	ENSG00000136870		LINE/L2	0	LINE/L2	0	GSE104247;GSE78099
ZNF19	PubM	0	1	18325	18936140	ENSG00000157429	KOX12;MGC51021	Simple_repeat/Simple_repeat	0	NA	NA	GSE78099
ZNF195	PubM	0	2	510	13456572	ENSG00000005801		No consensus	NA	NA	NA	GSE120539
ZNF197	PubM	0	1	520	17314307	ENSG00000186448	D3S1363E;P18;ZKSCAN9;ZNF166;ZSCAN41	LINE/L1	3.77e-13	LINE/L1	3.77e-13	GSE78099
ZNF2	PubM	0	1	3234	12200849	ENSG00000275111	A1-5;Zfp661;ZNF661	LTR/ERVK	1.73e-40	LTR/ERVK	1.73e-40	GSE78099
ZNF20	PubM	0	1	41	38692850	ENSG00000132010	KOX13	LTR/ERV1	8.32e-49	LTR/ERV1	8.32e-49	GSE120539
ZNF202	PubM	0	1	12405	14969192	ENSG00000166261	ZKSCAN10;ZSCAN42	Low_complexity/Low_complexity	0	NA	NA	GSE78099
ZNF205	PubM	0	1	16801	22616111	ENSG00000122386	Zfp13;ZNF210	LINE/L1	2.66e-80	LINE/L1	2.66e-80	GSE78099
ZNF208	Overexpression failed	0	0	NA	NA	ENSG00000160321	PMIDP;ZNF95	NA	NA	NA	NA
ZNF211	PubM	0	2	562	18952676	ENSG00000121417	CH2H2-25;ZNF-25	No consensus	NA	LTR/ERV1	4.87e-42	GSE78099
ZNF212	PubM	0	1	192	14517981	ENSG00000170260	C2H2-150	Simple_repeat/Simple_repeat	2.02e-188	NA	NA	GSE78099
ZNF213	PubM	0	1	NA	13929524	ENSG00000085644	CR53;ZKSCAN21;ZSCAN53	NA	NA	NA	NA	GSE120539
ZNF214	PubM	1	1	20	14474959	ENSG00000149050		NA	NA	NA	NA	GSE76494;GSE78099
ZNF215	PubM	0	1	270	45883935	ENSG00000149054	ZKSCAN11;ZSCAN43	Other/Other	9.93e-23	Other/Other	9.93e-23	GSE120539
ZNF221	PubM	0	1	NA	10828828	ENSG00000159905		NA	NA	NA	NA	GSE200964
ZNF222	PubM	0	1	1660	12128508	ENSG00000159885		NA	NA	NA	NA	GSE78099
ZNF223	PubM	0	1	157	31766096	ENSG00000178386		Simple_repeat/Simple_repeat	1.43e-63	NA	NA	GSE78099
ZNF224	PubM	1	1	482	21721528	ENSG00000267680	BMZF-2;KOX22;ZNF255;ZNF27	LTR/ERVL	6.75e-86	LTR/ERVL	6.75e-86	GSE76494;GSE78099
ZNF225	PubM	0	1	202	25488384	ENSG00000256294		LINE/L1	7.42e-23	LINE/L1	7.42e-23	GSE78099
ZNF226	PubM	0	1	5	13388053	ENSG00000167380		NA	NA	NA	NA	GSE200964
ZNF227	PubM	0	1	69	53740352	ENSG00000131115		Simple_repeat/Simple_repeat	1.34e-16	NA	NA	GSE200964
ZNF229	PubM	0	1	NA	9875073	ENSG00000278318		NA	NA	NA	NA	GSE200964
ZNF23	PubM	0	1	1093	19178464	ENSG00000167377	KOX16;Zfp612;ZNF359;ZNF612	DNA/hAT-Charlie	1.89e-44	DNA/hAT-Charlie	1.89e-44	GSE200964
ZNF230	PubM	0	1	1285	45310503	ENSG00000159882	FDZF2	LTR/ERVK	1e-06	LTR/ERVK	1e-06	GSE200964
ZNF233	PubM	0	1	1	49381338	ENSG00000159915	FLJ38032	NA	NA	NA	NA	GSE200964
ZNF234	PubM	0	1	25	75574329	ENSG00000263002	HZF4;ZNF269	Simple_repeat/Simple_repeat	1.16e-07	NA	NA	GSE200964
ZNF235	PubM	0	1	18	12087038	ENSG00000159917	ANF270;HZF6;ZFP93;ZNF270	NA	NA	NA	NA	GSE78099
ZNF239	no transcript	0	0	NA	NA	ENSG00000196793	HOK-2;MOK2	NA	NA	NA	NA
ZNF248	PubM	0	1	9676	14970212	ENSG00000198105	bA162G10.3	LINE/L1	0	LINE/L1	0	GSE78099
ZNF25	PubM	0	1	59	10371263	ENSG00000175395	FLJ31890;KOX19;Zfp9	NA	NA	NA	NA	GSE78099
ZNF250	PubM	2	1	5	72716854	ENSG00000196150	MGC9718;ZFP647;ZNF647	NA	NA	NA	NA	GSE49402;GSE76494;GSE200964
ZNF251	PubM	0	1	21611	21053696	ENSG00000198169		LINE/L1	0	LINE/L1	0	GSE120539
ZNF253	PubM	0	1	1675	24606803	ENSG00000256771	BMZF-1;FLJ90391;ZNF411	LTR/ERVK	1.35e-246	LTR/ERVK	1.35e-246	GSE200964
ZNF254	PubM	0	1	696	18637288	ENSG00000213096	BMZF-5;HD-ZNF1;ZNF539;ZNF91L	LTR/ERVL	0	LTR/ERVL	0	GSE78099
ZNF256	PubM	0	1	148	59084579	ENSG00000152454	BMZF-3	Other/Other	2.31e-44	Other/Other	2.31e-44	GSE120539
ZNF257	PubM	2	1	38907	14682231	ENSG00000197134	BMZF-4	SINE/Alu	0	SINE/Alu	0	GSE76494;GSE78099
ZNF26	PubM	0	1	4804	10683602	ENSG00000198393	FLJ20755;KOX20	LINE/L1	3.34e-142	LINE/L1	3.34e-142	GSE78099
ZNF263	PubM	6	2	8816	17721963	ENSG00000006194	FPM315;ZKSCAN12;ZSCAN44	No consensus	NA	Other/Other	0	GSE51142;GSE76494;GSE19235;GSE31477;GSE78099
ZNF264	PubM	1	1	204	14987353	ENSG00000083844	KIAA0412	LTR/ERVL-MaLR	1.49e-91	LTR/ERVL-MaLR	1.49e-91	GSE76494;GSE78099
ZNF266	PubM	1	1	1416	12404623	ENSG00000174652	HZF1	LTR/ERVL	1e-85	LTR/ERVL	1e-85	GSE51142;GSE78099
ZNF267	PubM	0	1	1398	10911103	ENSG00000185947	HZF2	LTR/ERVL-MaLR	0	LTR/ERVL-MaLR	0	GSE78099
ZNF268	PubM	0	1	6	18305148	ENSG00000090612	HZF3	NA	NA	NA	NA	GSE200964
ZNF273	PubM	0	1	11075	13369913	ENSG00000198039	HZF9	LTR/ERV1	3.94e-299	LTR/ERV1	3.94e-299	GSE78099
ZNF274	PubM	8	1	581	24225001	ENSG00000171606	ZKSCAN19;ZSCAN51	NA	NA	NA	NA	GSE31477;GSE104247;GSE78099
ZNF275	no transcript	0	0	NA	NA	ENSG00000063587		NA	NA	NA	NA
ZNF28	PubM	0	1	12623	13428266	ENSG00000198538	DKFZp781D0275;KOX24	Other/Other	3.93e-289	Other/Other	3.93e-289	GSE78099
ZNF282	PubM	0	2	19316	20043766	ENSG00000170265	HUB1	Low_complexity/Low_complexity	0	NA	NA	GSE78099
ZNF283	PubM	0	1	45456	26499693	ENSG00000167637		SINE/Alu	7.16e-304	SINE/Alu	7.16e-304	GSE78099
ZNF284	PubM	0	1	19511	15183895	ENSG00000186026	DKFZp781F1775	SINE/Alu	0	SINE/Alu	0	GSE78099
ZNF285	PubM	0	1	85	10442299	ENSG00000267508	ZNF285A	DNA/hAT-Blackjack	4.37e-103	DNA/hAT-Blackjack	4.37e-103	GSE78099
ZNF286A	PubM	0	1	273	44711803	ENSG00000187607	KIAA1874;ZNF286	LINE/CR1	3.25e-279	LINE/CR1	3.25e-279	GSE200964
ZNF287	PubM	0	1	2323	40317582	ENSG00000141040	ZKSCAN13;ZSCAN45	LINE/L1	1.45e-116	LINE/L1	1.45e-116	GSE78099
ZNF3	PubM	2	1	76	15494914	ENSG00000166526	A8-51;FLJ20216;HF.12;KOX25;PP838;Zfp113	LINE/L2	1.28e-08	LINE/L2	1.28e-08	GSE51142;GSE104247;GSE78099
ZNF30	PubM	3	2	88	18493080	ENSG00000168661	DKFZp686N19164;FLJ20562;KOX28	No consensus	NA	Other/Other	8.42e-21	GSE76494;GSE78099
ZNF300	PubM	0	1	8466	14988117	ENSG00000145908		Simple_repeat/Simple_repeat	6.66e-232	NA	NA	GSE78099
ZNF302	PubM	0	1	391	20475836	ENSG00000089335	ZNF135L;ZNF140L;ZNF327	LTR/ERVL	9.88e-302	LTR/ERVL	9.88e-302	GSE78099
ZNF304	PubM	0	1	1472	19399853	ENSG00000131845		LTR/ERVL-MaLR	0	LTR/ERVL-MaLR	0	GSE78099
ZNF311	PubM	0	1	64	13489975	ENSG00000197935		NA	NA	NA	NA	GSE78099
ZNF316	PubM	0	1	8	77448907	ENSG00000205903	ENST00000305834;MZF-3	NA	NA	NA	NA	GSE200964
ZNF317	PubM	2	1	6475	28373237	ENSG00000130803		LINE/L1	0	LINE/L1	0	GSE76494;GSE78099
ZNF320	PubM	2	1	3269	28407756	ENSG00000182986	DKFZp686G16228;ZFPL	LTR/ERVK	3.42e-272	LTR/ERVK	3.42e-272	GSE76494;GSE78099
ZNF324	PubM	1	1	304	12417091	ENSG00000083812	ZF5128;ZNF324A	LINE/L1	1.64e-40	LINE/L1	1.64e-40	GSE76494;GSE78099
ZNF324B	PubM	0	1	17	12024300	ENSG00000249471	FLJ45850	DNA/TcMar-Tigger	4.58e-16	DNA/TcMar-Tigger	4.58e-16	GSE78099
ZNF331	PubM	3	1	829	15063307	ENSG00000130844	RITA;ZNF361;ZNF463	LTR/ERVL-MaLR	0	LTR/ERVL-MaLR	0	GSE76494;GSE104247;GSE78099
ZNF333	PubM	0	1	1204	12559302	ENSG00000160961	KIAA1806	LTR/ERVL-MaLR	1.33e-106	LTR/ERVL-MaLR	1.33e-106	GSE78099
ZNF334	PubM	1	1	363645	32527358	ENSG00000198185	bA179N14.1	SINE/Alu	0	SINE/Alu	0	GSE104247;GSE78099
ZNF337	PubM	0	1	1604	16394372	ENSG00000130684	dJ694B14.1	LINE/L1	3.81e-96	LINE/L1	3.81e-96	GSE78099
ZNF33A	PubM	1	2	1165	12568634	ENSG00000189180	FLJ23404;KIAA0065;KOX31;KOX5;ZNF11A;ZNF33;ZZAPK	No consensus	NA	No consensus	NA	GSE76494;GSE78099
ZNF33B	PubM	0	1	134	12314689	ENSG00000196693	KOX2;KOX31;ZNF11B	LTR/ERVL	2.53e-71	LTR/ERVL	2.53e-71	GSE78099
ZNF34	PubM	1	1	5	12920645	ENSG00000196378	KOX32	NA	NA	NA	NA	GSE76494;GSE120539
ZNF343	PubM	0	1	3805	14346943	ENSG00000088876	MGC10715	Low_complexity/Low_complexity	4.22e-55	NA	NA	GSE78099
ZNF345	no transcript	0	0	NA	NA	ENSG00000251247	HZF10	NA	NA	NA	NA
ZNF347	PubM	0	1	3751	19549864	ENSG00000197937	ZNF1111	LTR/ERV1	0	LTR/ERV1	0	GSE200964
ZNF350	Overexpression failed	2	0	NA	NA	ENSG00000256683	ZBRK1;ZFQR	NA	NA	NA	NA	GSE76494
ZNF354A	PubM	1	1	1058	23269834	ENSG00000169131	EZNF;HKL1;KID-1;KID1;TCF17	LINE/L1	0	LINE/L1	0	GSE76494;GSE78099
ZNF354B	PubM	0	1	19	10902316	ENSG00000178338	FLJ25008;KID2	NA	NA	NA	NA	GSE78099
ZNF354C	PubM	0	1	820	18358799	ENSG00000177932	KID3	LINE/L1	1e-117	LINE/L1	1e-117	GSE200964
ZNF37A	PubM	1	1	53	50012607	ENSG00000075407	KOX21;ZNF37	NA	NA	NA	NA	GSE76494;GSE200964
ZNF382	PubM	5	2	12574	13096474	ENSG00000161298	FLJ14686;KS1	LINE/L1	0	LINE/L1	0	GSE76494;GSE78099
ZNF383	PubM	0	1	1641	19074566	ENSG00000188283	FLJ35863;Zfp383	LTR/ERVL-MaLR	6.64e-97	LTR/ERVL-MaLR	6.64e-97	GSE78099
ZNF394	PubM	1	1	575	52493070	ENSG00000160908	FLJ12298;ZKSCAN14;ZSCAN46	Low_complexity/Low_complexity	2.1e-13	NA	NA	GSE76494;GSE200964
ZNF398	PubM	0	1	230	16071811	ENSG00000197024	KIAA1339;P51;P71;ZER6	Low_complexity/Low_complexity	8.65e-105	NA	NA	GSE78099
ZNF404	PubM	0	1	10	21708930	ENSG00000176222		NA	NA	NA	NA	GSE200964
ZNF41	PubM	2	1	490	60844807	ENSG00000147124	MGC8941;MRX89	Other/Other	6.81e-115	Other/Other	6.81e-115	GSE76494;GSE200964
ZNF415	PubM	0	1	236	53582278	ENSG00000170954		Other/Other	1.39e-18	Other/Other	1.39e-18	GSE200964
ZNF416	PubM	0	1	NA	20133740	ENSG00000083817	FLJ20557	NA	NA	NA	NA	GSE120539
ZNF417	PubM	0	1	967	28379076	ENSG00000173480	MGC34079	LTR/ERVK	2.25e-81	LTR/ERVK	2.25e-81	GSE78099
ZNF418	PubM	1	1	341	37764795	ENSG00000196724	FLJ31551;KIAA1956	LTR/ERV1	6.15e-183	LTR/ERV1	6.15e-183	GSE76494;GSE78099
ZNF419	PubM	1	2	70	25192688	ENSG00000105136	ZAPHIR;ZNF419A	LTR/ERVK	7.59e-69	LTR/ERVK	7.59e-69	GSE76494;GSE78099
ZNF420	PubM	0	1	586	55183442	ENSG00000197050	FLJ32191	LTR/ERVL-MaLR	1.34e-160	LTR/ERVL-MaLR	1.34e-160	GSE200964
ZNF425	PubM	0	1	6565	12493213	ENSG00000204947		LTR/ERV	2.79e-33	LTR/ERV	2.79e-33	GSE78099
ZNF426	PubM	0	1	1	18574503	ENSG00000130818	MGC2663	NA	NA	NA	NA	GSE120539
ZNF429	PubM	0	1	6397	18165956	ENSG00000197013		Satellite/centr	0	NA	NA	GSE78099
ZNF43	PubM	0	1	1112	22440581	ENSG00000198521	HTF6;KOX27;ZNF39L1	LTR/ERV1	0	LTR/ERV1	0	GSE200964
ZNF430	PubM	0	1	1315	27785139	ENSG00000118620	FLJ13659	LTR/ERVL-MaLR	0	LTR/ERVL-MaLR	0	GSE78099
ZNF431	PubM	0	1	227	15279230	ENSG00000196705	KIAA1969	LTR/ERVL	7.19e-08	LTR/ERVL	7.19e-08	GSE78099
ZNF432	PubM	0	1	211	23757425	ENSG00000256087	KIAA0798	LINE/L1	5.57e-46	LINE/L1	5.57e-46	GSE78099
ZNF433	PubM	0	1	1065	14453558	ENSG00000197647	FLJ40981	LTR/ERVK	7.17e-235	LTR/ERVK	7.17e-235	GSE78099
ZNF436	PubM	1	1	88981	18099863	ENSG00000125945	KIAA1710;Zfp46	SINE/Alu	0	SINE/Alu	0	GSE76494;GSE200964
ZNF439	PubM	0	1	40	19279985	ENSG00000171291	DKFZp571K0837	NA	NA	NA	NA	GSE78099
ZNF44	PubM	0	1	2941	13428581	ENSG00000197857	KOX7;ZNF504;ZNF55;ZNF58	LTR/ERV1	5.47e-73	LTR/ERV1	5.47e-73	GSE78099
ZNF440	PubM	0	1	12845	16672166	ENSG00000171295	FLJ37933	LTR/ERVK	1.83000000023528e-314	LTR/ERVK	1.83000000023528e-314	GSE78099
ZNF441	PubM	0	1	21035	12524948	ENSG00000197044	FLJ38637	SINE/Alu	0	SINE/Alu	0	GSE78099
ZNF442	PubM	0	1	51	22410506	ENSG00000198342	FLJ14356	LTR/ERV1	3.17e-44	LTR/ERV1	3.17e-44	GSE78099
ZNF443	PubM	0	1	108	11983055	ENSG00000180855	ZK1	LTR/ERVK	7.06e-227	LTR/ERVK	7.06e-227	GSE78099
ZNF445	PubM	0	1	4178	24928598	ENSG00000185219	ZKSCAN15;ZNF168;ZSCAN47	Satellite/Satellite	2.34e-75	NA	NA	GSE78099
ZNF446	PubM	0	1	3	16054712	ENSG00000083838	FLJ20626;ZKSCAN20;ZSCAN52	NA	NA	NA	NA	GSE120539
ZNF45	PubM	0	1	63	22601681	ENSG00000124459	ZNF13	LINE/L1	1.05e-15	LINE/L1	1.05e-15	GSE78099
ZNF454	PubM	1	1	268	22979451	ENSG00000178187	FLJ37444	LINE/L1	2.67e-24	LINE/L1	2.67e-24	GSE76494;GSE78099
ZNF460	PubM	0	1	7521	14680553	ENSG00000197714	HZF8;ZNF272	SINE/Alu	0	SINE/Alu	0	GSE78099
ZNF461	PubM	0	1	16478	13535600	ENSG00000197808	GIOT-1;MGC33911	Other/Other	0	Other/Other	0	GSE200964
ZNF468	PubM	0	1	7725	11474627	ENSG00000204604		Low_complexity/Low_complexity	0	NA	NA	GSE78099
ZNF470	PubM	0	1	147	18380341	ENSG00000197016	CZF-1;FLJ26175	NA	NA	NA	NA	GSE200964
ZNF471	PubM	0	1	3238	41788834	ENSG00000196263	KIAA1396;Z1971;Zfp78	LINE/L1	0	LINE/L1	0	GSE200964
ZNF473	PubM	0	1	3	18611810	ENSG00000142528	DKFZP434N043;HZFP100;KIAA1141	NA	NA	NA	NA	GSE200964
ZNF479	PubM	0	1	38813	22143080	ENSG00000185177	KR19	LTR/ERV1	2.64e-97	LTR/ERV1	2.64e-97	GSE78099
ZNF480	PubM	0	1	1134	13482398	ENSG00000198464	MGC32104	LTR/ERV1	0	LTR/ERV1	0	GSE78099
ZNF483	PubM	0	1	585	13290256	ENSG00000173258	KIAA1962;ZKSCAN16;ZSCAN48	NA	NA	NA	NA	GSE78099
ZNF484	PubM	0	1	392	25732129	ENSG00000127081	BA526D8.4;FLJ33884	LINE/L1	3.26e-65	LINE/L1	3.26e-65	GSE78099
ZNF485	PubM	0	1	8303	12860611	ENSG00000198298		LTR/ERVL	3.87e-180	LTR/ERVL	3.87e-180	GSE78099
ZNF486	PubM	0	1	47	14546747	ENSG00000256229	KRBO2;MGC2396	LTR/ERV1	1.21e-18	LTR/ERV1	1.21e-18	GSE78099
ZNF487	PubM	0	1	392	10047910	ENSG00000243660	KRBO1;ZNF487P	Simple_repeat/Simple_repeat	2.01e-211	NA	NA	GSE78099
ZNF490	PubM	1	1	10001	51868431	ENSG00000188033	KIAA1198	LINE/L1	0	LINE/L1	0	GSE76494;GSE200964
ZNF491	no transcript	0	0	NA	NA	ENSG00000177599	FLJ34791	NA	NA	NA	NA
ZNF492	PubM	0	1	452	27671499	ENSG00000229676	KIAA1473;ZNF115	NA	NA	NA	NA	GSE78099
ZNF493	PubM	0	1	186	39686436	ENSG00000196268	FLJ36504	LTR/ERV1	4.44e-86	LTR/ERV1	4.44e-86	GSE200964
ZNF500	PubM	0	1	137	54689275	ENSG00000103199	KIAA0557;ZKSCAN18;ZSCAN50	Other/Other	6.64e-41	Other/Other	6.64e-41	GSE200964
ZNF506	PubM	0	1	9545	18004212	ENSG00000081665	DKFZp761G1812	SINE/Alu	0	SINE/Alu	0	GSE78099
ZNF510	PubM	0	1	819	55751419	ENSG00000081386	KIAA0972	LTR/ERV1	2.64e-35	LTR/ERV1	2.64e-35	GSE200964
ZNF514	PubM	0	1	68	30907371	ENSG00000144026	FLJ14457	LTR/ERVL	2.87e-15	LTR/ERVL	2.87e-15	GSE200964
ZNF517	PubM	0	1	NA	12727895	ENSG00000197363		NA	NA	NA	NA	GSE200964
ZNF519	PubM	0	1	22300	12977211	ENSG00000175322	FLJ36809;HsT2362	Low_complexity/Low_complexity	0	NA	NA	GSE200964
ZNF525	PubM	0	1	684	12166216	ENSG00000203326	KIAA1979	LTR/ERVK	0	LTR/ERVK	0	GSE78099
ZNF527	PubM	0	1	98	12894642	ENSG00000189164	KIAA1829	NA	NA	NA	NA	GSE78099
ZNF528	PubM	3	1	1073	22113849	ENSG00000167555	KIAA1827	LINE/L1	8.29e-40	LINE/L1	8.29e-40	GSE76494;GSE78099
ZNF529	PubM	0	1	220	36809783	ENSG00000186020	KIAA1615	LINE/L1	2.32e-19	LINE/L1	2.32e-19	GSE78099
ZNF530	PubM	0	1	1037	22709581	ENSG00000183647	KIAA1508	Simple_repeat/Simple_repeat	3.8e-118	NA	NA	GSE78099
ZNF534	PubM	0	1	42925	21413569	ENSG00000198633	FLJ25344;KRBO3	Low_complexity/Low_complexity	0	NA	NA	GSE78099
ZNF540	PubM	0	1	76	10985470	ENSG00000171817	DKFZp547B0714	Simple_repeat/Simple_repeat	2.73e-05	NA	NA	GSE78099
ZNF543	PubM	0	1	1007	20116856	ENSG00000178229	DKFZp434H055	Low_complexity/Low_complexity	8.02e-67	NA	NA	GSE78099
ZNF544	PubM	1	1	2	36634942	ENSG00000198131	AF020591	NA	NA	NA	NA	GSE104247;GSE200964
ZNF546	PubM	0	1	5	21166281	ENSG00000187187	MGC43537;ZNF49	NA	NA	NA	NA	GSE120539
ZNF547	PubM	1	1	2508	19452142	ENSG00000152433	FLJ31100	DNA/TcMar-Tigger	1.3e-30	DNA/TcMar-Tigger	1.3e-30	GSE76494;GSE78099
ZNF548	PubM	0	1	263	24197614	ENSG00000188785	FLJ32932	LTR/ERVL-MaLR	5.67e-83	LTR/ERVL-MaLR	5.67e-83	GSE78099
ZNF549	PubM	1	2	662	23269442	ENSG00000121406	FLJ34917	LTR/ERV1	3.67999999999998e-310	LTR/ERV1	3.67999999999998e-310	GSE76494;GSE78099
ZNF550	PubM	0	1	154	24597591	ENSG00000251369	MGC41917	LTR/ERVL-MaLR	2.61e-39	LTR/ERVL-MaLR	2.61e-39	GSE78099
ZNF551	PubM	0	1	7	41367225	ENSG00000204519	DKFZp686H1038	Simple_repeat/Simple_repeat	7.05e-08	NA	NA	GSE200964
ZNF552	PubM	0	1	19	14381584	ENSG00000178935	FLJ21603	NA	NA	NA	NA	GSE78099
ZNF554	PubM	1	2	2234	35314107	ENSG00000172006	FLJ34817	No consensus	NA	Other/Other	2.05e-12	GSE76494;GSE200964
ZNF555	PubM	0	1	1246	21408822	ENSG00000186300	MGC26707	Simple_repeat/Simple_repeat	3.36e-191	NA	NA	GSE78099
ZNF556	PubM	0	1	100	53953248	ENSG00000172000	FLJ11637	Other/Other	2.21e-24	Other/Other	2.21e-24	GSE200964
ZNF557	PubM	0	1	882	14396813	ENSG00000130544	MGC4054	Simple_repeat/Simple_repeat	3.39e-15	NA	NA	GSE78099
ZNF558	PubM	0	1	2581	18740208	ENSG00000167785	FLJ30932	LINE/L1	7.79e-32	LINE/L1	7.79e-32	GSE78099
ZNF559	PubM	0	1	589	50383758	ENSG00000188321	MGC13105	LTR/ERVL	6.9e-12	LTR/ERVL	6.9e-12	GSE200964
ZNF560	PubM	0	1	9601	51659195	ENSG00000198028	FLJ31986	Other/Other	0	Other/Other	0	GSE200964
ZNF561	PubM	0	1	598	19684865	ENSG00000171469	MGC45408	LTR/ERV1	4.39e-132	LTR/ERV1	4.39e-132	GSE78099
ZNF562	PubM	0	1	346	13415869	ENSG00000171466	FLJ20079	LTR/ERV1	0	LTR/ERV1	0	GSE78099
ZNF563	PubM	1	1	507	27079046	ENSG00000188868	FLJ34797	Simple_repeat/Simple_repeat	1.8e-05	NA	NA	GSE76494;GSE200964
ZNF564	PubM	0	1	630	10341631	ENSG00000249709	MGC26914	LTR/ERVL-MaLR	0	LTR/ERVL-MaLR	0	GSE78099
ZNF565	PubM	0	1	7642	16795673	ENSG00000196357	FLJ36991	LTR/ERVL-MaLR	0	LTR/ERVL-MaLR	0	GSE78099
ZNF566	PubM	0	1	505	15492680	ENSG00000186017	FLJ14779;MGC12515	LTR/ERVL-MaLR	1.74e-127	LTR/ERVL-MaLR	1.74e-127	GSE78099
ZNF567	PubM	0	1	1248	19920739	ENSG00000189042	MGC45586	LINE/L1	6.07e-308	LINE/L1	6.07e-308	GSE78099
ZNF568	PubM	0	1	229	17534222	ENSG00000198453	DKFZp686B0797	LINE/L1	2.38e-10	LINE/L1	2.38e-10	GSE200964
ZNF569	PubM	0	1	54	20827788	ENSG00000196437	FLJ32053;ZAP1;Zfp74	LINE/L1	7.76e-10	LINE/L1	7.76e-10	GSE200964
ZNF57	PubM	0	1	93	51596657	ENSG00000171970	ZNF424	Other/Other	1.15e-20	Other/Other	1.15e-20	GSE200964
ZNF570	PubM	0	1	182	11359440	ENSG00000171827	FLJ30791	LINE/L1	2.64e-28	LINE/L1	2.64e-28	GSE78099
ZNF571	PubM	0	1	455	12878209	ENSG00000180479	HSPC059	tRNA/tRNA	4.64e-32	NA	NA	GSE78099
ZNF573	PubM	0	1	14960	39026882	ENSG00000189144	FLJ30921	SINE/Alu	1.25e-301	SINE/Alu	1.25e-301	GSE78099
ZNF577	PubM	0	1	801	19104403	ENSG00000161551	MGC4400	LTR/ERVL-MaLR	2.66e-47	LTR/ERVL-MaLR	2.66e-47	GSE120539
ZNF578	PubM	0	1	512	20682397	ENSG00000258405	FLJ31384	LTR/ERVK	0	LTR/ERVK	0	GSE120539
ZNF582	PubM	2	1	264	32503191	ENSG00000018869	FLJ30927	Simple_repeat/Simple_repeat	3.5e-30	NA	NA	GSE76494;GSE78099
ZNF583	PubM	0	1	493	23292928	ENSG00000198440	FLJ31030	LINE/L1	1.54e-120	LINE/L1	1.54e-120	GSE200964
ZNF584	PubM	0	1	290	16275604	ENSG00000171574	FLJ39899	LTR/ERVL-MaLR	8.65e-176	LTR/ERVL-MaLR	8.65e-176	GSE78099
ZNF585A	PubM	0	1	6468	18980554	ENSG00000196967	FLJ23765;Zfp27	LINE/L1	4.68e-42	LINE/L1	4.68e-42	GSE78099
ZNF585B	PubM	0	1	192	17401345	ENSG00000245680	FLJ14928;SZFP41;Zfp27	DNA/TcMar-Mariner	6.81e-213	DNA/TcMar-Mariner	6.81e-213	GSE200964
ZNF586	PubM	1	1	365	16903469	ENSG00000083828	FLJ20070	LTR/ERVL-MaLR	3.51e-182	LTR/ERVL-MaLR	3.51e-182	GSE76494;GSE200964
ZNF587	PubM	0	2	206	16723032	ENSG00000198466	FLJ14710;FLJ20813;UBF-fl;ZF6	No consensus	NA	LTR/ERVK	6.6e-65	GSE78099
ZNF587B	PubM	0	1	72	46760778	ENSG00000269343		Other/Other	4.96e-20	Other/Other	4.96e-20	GSE200964
ZNF589	PubM	0	1	NA	13014576	ENSG00000164048	SZF1	NA	NA	NA	NA	GSE200964
ZNF595	DNA synthesis failed	1	0	NA	NA	ENSG00000272602	FLJ31740	NA	NA	NA	NA	GSE76494
ZNF596	Overexpression failed	1	0	NA	NA	ENSG00000172748		NA	NA	NA	NA	GSE76494
ZNF597	PubM	1	1	61	55631532	ENSG00000167981	FLJ33071;HIT-4	Other/Other	2.32e-08	Other/Other	2.32e-08	GSE97661;GSE120539
ZNF599	PubM	0	1	46	48388514	ENSG00000153896	FLJ30663	DNA/TcMar-Tigger	3.26e-49	DNA/TcMar-Tigger	3.26e-49	GSE200964
ZNF600	PubM	0	1	2324	47927554	ENSG00000189190	DKFZp686F06123;KR-ZNF1	LTR/ERV1	1.56e-69	LTR/ERV1	1.56e-69	GSE200964
ZNF605	PubM	0	1	10058	18010300	ENSG00000196458		SINE/Alu	2.55e-147	SINE/Alu	2.55e-147	GSE78099
ZNF606	PubM	0	1	91537	29135371	ENSG00000166704	FLJ14260;KIAA1852;ZNF328	SINE/Alu	1.65e-121	SINE/Alu	1.65e-121	GSE200964
ZNF607	PubM	0	1	600	20234738	ENSG00000198182	FLJ14802;MGC13071	LTR/ERV1	2.55e-228	LTR/ERV1	2.55e-228	GSE200964
ZNF610	PubM	0	1	2848	11995176	ENSG00000167554	FLJ36040	DNA/hAT-Charlie	9.9e-298	DNA/hAT-Charlie	9.9e-298	GSE78099
ZNF611	PubM	0	1	3790	14860882	ENSG00000213020	MGC5384	Other/Other	0	Other/Other	0	GSE78099
ZNF613	PubM	0	1	707	15105334	ENSG00000176024	FLJ13590	NA	NA	NA	NA	GSE78099
ZNF614	PubM	0	1	97	21171986	ENSG00000142556	FLJ21941	LINE/L1	1.11e-06	LINE/L1	1.11e-06	GSE78099
ZNF615	PubM	0	1	56	22198708	ENSG00000197619	FLJ33710	LINE/L1	1.32e-13	LINE/L1	1.32e-13	GSE78099
ZNF616	PubM	0	1	1173	22801405	ENSG00000204611	MGC45556	LTR/ERV1	3.98e-95	LTR/ERV1	3.98e-95	GSE78099
ZNF619	PubM	0	1	63	21354105	ENSG00000177873	FLJ90764	Simple_repeat/Simple_repeat	1.62e-44	NA	NA	GSE78099
ZNF620	PubM	0	1	12	14188965	ENSG00000177842	MGC50836	NA	NA	NA	NA	GSE78099
ZNF621	PubM	0	1	125	10988620	ENSG00000172888	FLJ45246	LTR/ERVL-MaLR	5.79e-43	LTR/ERVL-MaLR	5.79e-43	GSE78099
ZNF624	PubM	0	1	239	87801391	ENSG00000197566	KIAA1349	Other/Other	5.37e-61	Other/Other	5.37e-61	GSE200964
ZNF625	PubM	0	1	3021	43404133	ENSG00000257591		LINE/L1	0	LINE/L1	0	GSE200964
ZNF626	PubM	0	1	241	13773840	ENSG00000188171		LTR/ERVK	1.98e-58	LTR/ERVK	1.98e-58	GSE78099
ZNF627	PubM	0	1	1202	13696588	ENSG00000198551	FLJ90365	DNA/TcMar-Tigger	0	DNA/TcMar-Tigger	0	GSE78099
ZNF630	PubM	0	1	209	14820390	ENSG00000221994	BC037316;dJ54B20.2;FLJ20573;MGC138344	LINE/L1	4.59e-10	LINE/L1	4.59e-10	GSE200964
ZNF641	PubM	0	1	180	22809081	ENSG00000167528	FLJ31295	Other/Other	3e-150	Other/Other	3e-150	GSE78099
ZNF649	PubM	0	1	4191	17634627	ENSG00000198093	FLJ12644	LINE/L1	0	LINE/L1	0	GSE78099
ZNF655	no transcript	0	0	NA	NA	ENSG00000197343	VIK;VIK-1	NA	NA	NA	NA
ZNF658	Overexpression failed	0	0	NA	NA	ENSG00000274349	DKFZp572C163;FLJ32813;MGC35232	NA	NA	NA	NA
ZNF66	PubM	0	1	126	54223207	ENSG00000160229	FLJ16537;ZNF66P	Simple_repeat/Simple_repeat	7.23e-10	NA	NA	GSE200964
ZNF662	PubM	0	1	355	19238527	ENSG00000182983	FLJ45880	LINE/L2	3.37e-27	LINE/L2	3.37e-27	GSE78099
ZNF665	PubM	0	1	129	21906796	ENSG00000197497	FLJ14345;ZFP160L	LINE/L1	2.03e-32	LINE/L1	2.03e-32	GSE200964
ZNF667	PubM	1	1	41	15080419	ENSG00000198046	FLJ14011	NA	NA	NA	NA	GSE76494;GSE78099
ZNF669	PubM	1	1	265	10876506	ENSG00000188295	FLJ12606	LTR/ERV1	5.62e-200	LTR/ERV1	5.62e-200	GSE76494;GSE78099
ZNF670	PubM	0	1	21	22760366	ENSG00000277462	MGC12466	NA	NA	NA	NA	GSE200964
ZNF671	PubM	0	1	3849	11585209	ENSG00000083814	FLJ23506	Simple_repeat/Simple_repeat	0	NA	NA	GSE78099
ZNF674	PubM	0	1	4618	14485908	ENSG00000251192	MRX92;ZNF673B	srpRNA/srpRNA	1.11e-06	NA	NA	GSE78099
ZNF675	PubM	0	1	9280	14875854	ENSG00000197372	TBZF;TIZ	LTR/ERVL-MaLR	0	LTR/ERVL-MaLR	0	GSE78099
ZNF676	PubM	0	1	13935	24121746	ENSG00000196109		SINE/Alu	5.18e-200	SINE/Alu	5.18e-200	GSE200964
ZNF677	PubM	0	2	175684	23593154	ENSG00000197928	MGC48625	No consensus	NA	No consensus	NA	GSE200964
ZNF678	no transcript	0	0	NA	NA	ENSG00000181450	MGC42493	NA	NA	NA	NA
ZNF679	PubM	0	1	43428	46286985	ENSG00000197123	MGC42415	LTR/ERVL-MaLR	0	LTR/ERVL-MaLR	0	GSE200964
ZNF680	PubM	2	2	20156	13558078	ENSG00000173041	FLJ90430	LTR/ERV1	0	LTR/ERV1	0	GSE76494;GSE78099
ZNF681	PubM	0	1	476	10695943	ENSG00000196172	FLJ31526	LTR/ERV1	1.09e-108	LTR/ERV1	1.09e-108	GSE78099
ZNF682	PubM	0	2	2336	12273406	ENSG00000197124	BC39498_3	LTR/ERV1	0	LTR/ERV1	0	GSE78099
ZNF684	PubM	0	1	613	15724068	ENSG00000117010	MGC27466	LTR/ERVL	9.5e-23	LTR/ERVL	9.5e-23	GSE78099
ZNF688	PubM	0	1	NA	19683610	ENSG00000229809		NA	NA	NA	NA	GSE200964
ZNF689	PubM	0	2	16	33052808	ENSG00000156853	FLJ90415;TIPUH1	NA	NA	NA	NA	GSE200964
ZNF69	PubM	0	1	48	11295360	ENSG00000198429	Cos5	LTR/ERVK	1.73e-85	LTR/ERVK	1.73e-85	GSE78099
ZNF695	PubM	0	1	8721	27355604	ENSG00000197472	SBZF3	Simple_repeat/Simple_repeat	2.88e-37	NA	NA	GSE78099
ZNF699	PubM	0	1	55	54036084	ENSG00000196110	FLJ38144;hang	Other/Other	7.23e-05	Other/Other	7.23e-05	GSE200964
ZNF7	PubM	1	1	334	18025988	ENSG00000147789	HF.16;KOX4	LINE/L1	2.65e-14	LINE/L1	2.65e-14	GSE104247;GSE78099
ZNF700	PubM	0	1	516	40749000	ENSG00000196757	DKFZp434I1610	LTR/ERV1	1.22e-154	LTR/ERV1	1.22e-154	GSE200964
ZNF701	PubM	1	1	584	17334319	ENSG00000167562	FLJ10891	NA	NA	NA	NA	GSE97661;GSE78099
ZNF705A	PubM	0	1	92245	55976671	ENSG00000196946	FLJ16353	Low_complexity/Low_complexity	0	NA	NA	GSE200964
ZNF705B	PubM	0	1	46544	20942327	ENSG00000215356		Low_complexity/Low_complexity	0	NA	NA	GSE200964
ZNF705D	PubM	0	1	38672	48488784	ENSG00000215343		Low_complexity/Low_complexity	0	NA	NA	GSE200964
ZNF705E	PubM	0	1	484	45574460	NA	NA	Other/Other	0	Other/Other	0	GSE200964
ZNF705G	PubM	0	1	8	13051578	ENSG00000215372		NA	NA	NA	NA	GSE78099
ZNF707	PubM	0	1	2722	25573852	ENSG00000181135		LTR/ERVL-MaLR	0	LTR/ERVL-MaLR	0	GSE78099
ZNF708	PubM	1	1	1021	29851848	ENSG00000182141	KOX8;ZNF15;ZNF15L1	LTR/ERV1	2.79e-85	LTR/ERV1	2.79e-85	GSE76494;GSE78099
ZNF709	PubM	0	1	3	15789597	ENSG00000242852	FLJ38281	NA	NA	NA	NA	GSE200964
ZNF71	PubM	0	1	52	51886301	ENSG00000197951	Cos26;EZFIT	Simple_repeat/Simple_repeat	1.32e-06	NA	NA	GSE200964
ZNF713	PubM	0	1	NA	13803201	ENSG00000178665	FLJ39963	NA	NA	NA	NA	GSE200964
ZNF714	PubM	0	1	786	18772396	ENSG00000160352		LTR/ERVK	2.15e-18	LTR/ERVK	2.15e-18	GSE78099
ZNF716	PubM	0	1	1351	12921443	ENSG00000182111	FLJ46189	LINE/L2	1.53e-05	LINE/L2	1.53e-05	GSE78099
ZNF717	PubM	0	1	2	19087109	ENSG00000227124	X17;ZNF838	NA	NA	NA	NA	GSE200964
ZNF718	PubM	0	1	44	49650133	ENSG00000250312	FLJ90036	LTR/ERV1	1.04e-08	LTR/ERV1	1.04e-08	GSE200964
ZNF720	no transcript	0	0	NA	NA	NA	NA	NA	NA	NA	NA
ZNF721	PubM	0	1	5914	17495013	ENSG00000182903	KIAA1982	SINE/Alu	1.39e-13	SINE/Alu	1.39e-13	GSE200964
ZNF723	PubM	0	1	16994	45909419	ENSG00000268696	ZNF723P	LTR/ERV1	8.37e-84	LTR/ERV1	8.37e-84	GSE200964
ZNF724	PubM	0	1	426	20474584	ENSG00000196081	ZNF724P	NA	NA	NA	NA	GSE200964
ZNF726	PubM	0	1	145	25360762	ENSG00000213967	ZNF92P3	LTR/ERV1	4.26e-33	LTR/ERV1	4.26e-33	GSE200964
ZNF727	PubM	0	1	494	19093647	ENSG00000214652	ZNF727P	LTR/ERVK	0	LTR/ERVK	0	GSE200964
ZNF728	PubM	0	1	146	15947101	ENSG00000269067		LTR/ERV1	1.27e-186	LTR/ERV1	1.27e-186	GSE200964
ZNF729	PubM	0	1	1	21509355	ENSG00000196350		NA	NA	NA	NA	GSE120539
ZNF730	PubM	0	1	1164	17582090	ENSG00000183850		LTR/ERV1	4.19e-52	LTR/ERV1	4.19e-52	GSE78099
ZNF732	PubM	0	1	67	47801112	ENSG00000186777	FLJ59067	LTR/ERVK	3.08e-87	LTR/ERVK	3.08e-87	GSE200964
ZNF735	PubM	0	1	5127	43926677	ENSG00000223614	ZNF735P	LTR/ERV1	1.49e-83	LTR/ERV1	1.49e-83	GSE200964
ZNF736	PubM	0	1	9963	52799929	ENSG00000234444		LTR/ERV1	0	LTR/ERV1	0	GSE78099
ZNF737	PubM	0	1	10	11326901	ENSG00000237440	ZNF102	LTR/ERVK	8.75e-21	LTR/ERVK	8.75e-21	GSE78099
ZNF738	no transcript	0	0	NA	NA	ENSG00000172687		NA	NA	NA	NA
ZNF74	PubM	0	1	96	23140469	ENSG00000185252	Cos52;Zfp520;ZNF520	LINE/L1	4.47e-24	LINE/L1	4.47e-24	GSE78099
ZNF746	PubM	0	1	316	75759007	ENSG00000181220	FLJ31413;PARIS	Low_complexity/Low_complexity	1.92e-55	NA	NA	GSE120539
ZNF747	PubM	0	1	340	44052077	ENSG00000169955	MGC2474	Other/Other	1.09e-14	Other/Other	1.09e-14	GSE200964
ZNF749	PubM	0	1	210	17297452	ENSG00000186230	FLJ16360	Simple_repeat/Simple_repeat	2.78e-126	NA	NA	GSE78099
ZNF75A	PubM	2	1	130	20234899	ENSG00000162086	FLJ31529	NA	NA	NA	NA	GSE97661;GSE200964
ZNF75D	PubM	0	2	10639	21252954	ENSG00000186376	D8C6;ZKSCAN24;ZNF75;ZNF82;ZSCAN28	No consensus	NA	No consensus	NA	GSE78099
ZNF761	PubM	0	1	402	14885737	ENSG00000160336	FLJ16231;FLJ35333;KIAA2033	LTR/ERVK	0	LTR/ERVK	0	GSE200964
ZNF763	PubM	0	1	4	23446312	ENSG00000197054	ZNF440L	NA	NA	NA	NA	GSE120539
ZNF764	PubM	0	1	32	13191041	ENSG00000169951	MGC13138	NA	NA	NA	NA	GSE78099
ZNF765	PubM	0	1	4148	26560641	ENSG00000196417		LINE/L1	0	LINE/L1	0	GSE78099
ZNF766	PubM	0	1	17616	17604652	ENSG00000196214		LTR/ERVL-MaLR	0	LTR/ERVL-MaLR	0	GSE78099
ZNF77	PubM	0	1	301	17505657	ENSG00000175691	pT1	LINE/L2	2.75e-09	LINE/L2	2.75e-09	GSE78099
ZNF772	PubM	0	1	8	14995601	ENSG00000197128	DKFZp686I1569	NA	NA	NA	NA	GSE120539
ZNF773	PubM	0	1	2	22298813	ENSG00000152439	MGC4728;ZNF419B	NA	NA	NA	NA	GSE200964
ZNF776	PubM	0	1	509	16564621	ENSG00000152443	FLJ38288	LTR/ERVL-MaLR	8.58e-187	LTR/ERVL-MaLR	8.58e-187	GSE78099
ZNF777	PubM	0	3	7286	19347986	ENSG00000196453	KIAA1285	No consensus	NA	SINE/Alu	1.5e-05	GSE78099
ZNF778	PubM	1	1	4357	32233517	ENSG00000170100	FLJ31875	LTR/ERVL-MaLR	0	LTR/ERVL-MaLR	0	GSE76494;GSE78099
ZNF780A	PubM	0	1	1522	18197806	ENSG00000197782	ZNF780	Simple_repeat/Simple_repeat	3.47e-91	NA	NA	GSE78099
ZNF780B	PubM	0	1	1287	22313737	ENSG00000128000	ZNF779	Simple_repeat/Simple_repeat	6.51998670190859e-319	NA	NA	GSE200964
ZNF781	no transcript	0	0	NA	NA	ENSG00000196381	FLJ37549	NA	NA	NA	NA
ZNF782	PubM	0	1	81	12420295	ENSG00000196597	FLJ16636	LINE/L1	1.59e-12	LINE/L1	1.59e-12	GSE78099
ZNF783	PubM	0	1	3096	15082833	ENSG00000204946	DKFZp667J212	Low_complexity/Low_complexity	9.85e-302	NA	NA	GSE78099
ZNF785	PubM	0	1	14	12422963	ENSG00000197162	FLJ32130	NA	NA	NA	NA	GSE78099
ZNF786	PubM	0	1	5643	13583312	ENSG00000197362	DKFZp762I137	SINE/Alu	4.64e-100	SINE/Alu	4.64e-100	GSE78099
ZNF789	PubM	0	1	664	16441181	ENSG00000198556		LTR/ERVL	2.24e-37	LTR/ERVL	2.24e-37	GSE78099
ZNF790	PubM	0	1	45	10971589	ENSG00000197863	FLJ20350;MGC62100	LTR/ERVL	3.64e-16	LTR/ERVL	3.64e-16	GSE78099
ZNF791	PubM	0	1	164	24854933	ENSG00000173875	FLJ90396	NA	NA	NA	NA	GSE78099
ZNF792	PubM	1	1	2256	30161905	ENSG00000180884	FLJ38451	Simple_repeat/Simple_repeat	6.09e-32	NA	NA	GSE104247;GSE78099
ZNF793	PubM	0	2	11636	13817134	ENSG00000188227		LTR/ERVL-MaLR	0	LTR/ERVL-MaLR	0	GSE78099
ZNF799	PubM	0	1	566	12782583	ENSG00000196466	HIT-40;MGC71805;ZNF842	LTR/ERV1	2.54e-280	LTR/ERV1	2.54e-280	GSE78099
ZNF8	PubM	1	1	131	24275536	ENSG00000278129	HF.18;Zfp128	LINE/L1	1.92e-06	LINE/L1	1.92e-06	GSE76494;GSE78099
ZNF805	PubM	0	1	266	18574730	ENSG00000204524		LTR/ERVL-MaLR	4.18e-234	LTR/ERVL-MaLR	4.18e-234	GSE78099
ZNF808	PubM	0	1	3426	13493395	ENSG00000198482		LTR/ERVK	0	LTR/ERVK	0	GSE78099
ZNF81	PubM	0	1	1549	24860580	ENSG00000197779	HFZ20;MRX45	LINE/L1	0	LINE/L1	0	GSE78099
ZNF813	PubM	0	1	421	48144658	ENSG00000198346	FLJ16542	Other/Other	5.62e-46	Other/Other	5.62e-46	GSE200964
ZNF814	PubM	0	1	NA	14429200	ENSG00000204514		NA	NA	NA	NA	GSE200964
ZNF816	PubM	1	1	288	21768530	ENSG00000180257	ZNF816A	LTR/ERVK	8.74e-160	LTR/ERVK	8.74e-160	GSE76494;GSE78099
ZNF823	PubM	0	1	56673	18222293	ENSG00000197933	HSZFP36	Simple_repeat/Simple_repeat	0	NA	NA	GSE78099
ZNF829	PubM	0	1	16	22764470	ENSG00000185869	DKFZp779O175	NA	NA	NA	NA	GSE200964
ZNF83	no transcript	1	0	NA	NA	ENSG00000167766	FLJ11015;HPF1;ZNF816B	NA	NA	NA	NA	GSE51142
ZNF836	PubM	0	1	103	15395846	ENSG00000196267	FLJ16287	LTR/ERVL-MaLR	8.66e-127	LTR/ERVL-MaLR	8.66e-127	GSE200964
ZNF84	PubM	1	1	12151	14629238	ENSG00000198040	HPF2	LINE/L1	0	LINE/L1	0	GSE51142;GSE78099
ZNF841	PubM	0	1	145	18293901	ENSG00000197608	LOC284371	LTR/ERVL-MaLR	6.07e-80	LTR/ERVL-MaLR	6.07e-80	GSE200964
ZNF844	Overexpression failed	0	0	NA	NA	ENSG00000223547	FLJ14959	NA	NA	NA	NA
ZNF845	PubM	0	1	680	20106390	ENSG00000213799		LTR/ERV1	1.69e-103	LTR/ERV1	1.69e-103	GSE200964
ZNF846	PubM	0	1	405	17184384	ENSG00000196605		tRNA/tRNA	7.24e-13	NA	NA	GSE78099
ZNF85	PubM	1	1	225	11066051	ENSG00000105750	HPF4;HTF1	LTR/ERV1	8.08e-61	LTR/ERV1	8.08e-61	GSE76494;GSE78099
ZNF850	PubM	0	1	286	21154634	ENSG00000267041	ZNF850P	LTR/ERV1	5.68e-250	LTR/ERV1	5.68e-250	GSE120539
ZNF852	PubM	0	1	45	50957589	ENSG00000178917		Other/Other	3.69e-07	Other/Other	3.69e-07	GSE200964
ZNF860	PubM	0	1	204	12145201	ENSG00000197385		Low_complexity/Low_complexity	2.79e-05	NA	NA	GSE78099
ZNF875	PubM	0	1	290	22442927	ENSG00000181666	HKR1	NA	NA	NA	NA	GSE78099
ZNF878	PubM	0	1	789	49080331	ENSG00000257446		Other/Other	2.81e-18	Other/Other	2.81e-18	GSE200964
ZNF879	PubM	0	1	1475	21943481	ENSG00000234284	DKFZp686E2433	LINE/L1	4.99e-244	LINE/L1	4.99e-244	GSE78099
ZNF880	PubM	0	1	102	21764995	ENSG00000221923		NA	NA	NA	NA	GSE78099
ZNF888	Overexpression failed	0	0	NA	NA	ENSG00000213793		NA	NA	NA	NA
ZNF891	PubM	0	1	105	9726497	ENSG00000214029		LTR/ERVL	6.82e-05	LTR/ERVL	6.82e-05	GSE78099
ZNF90	PubM	0	1	9847	14854157	ENSG00000213988	HTF9	SINE/Alu	5.78e-160	SINE/Alu	5.78e-160	GSE78099
ZNF91	DNA synthesis failed	2	0	NA	NA	ENSG00000167232	HPF7;HTF10	NA	NA	NA	NA	GSE162571
ZNF92	PubM	0	1	153	36777643	ENSG00000146757	HPF12;TF12	LTR/ERVL-MaLR	6.53e-205	LTR/ERVL-MaLR	6.53e-205	GSE200964
ZNF93	PubM	0	1	4184	16135746	ENSG00000184635	FLJ12488;HPF34;TF34;ZNF505	LINE/L1	0	LINE/L1	0	GSE78099
ZNF98	Overexpression failed	0	0	NA	NA	ENSG00000197360	F7175;ZNF739	NA	NA	NA	NA
ZNF99	DNA synthesis failed	0	0	NA	NA	ENSG00000213973	C19orf9;MGC24986	NA	NA	NA	NA

### Sheet: Explanations
Status	Explanation
Name	KZFP gene name
Status	Experimental status of gene:
	PubM=Data published
	No transcript=No suitable transcript containing both KRAB and ZF domains
	No overexpression=Low protein yield when overexpressing the protein in HEK293T cells
	No DNA synthesis=Synthesis of cDNA failed
N_external	Number replicates done by other labs
N_internal	Number replicates done by our lab
Avg_peaks	Average number of peaks called for all replicates
Avg_mapped_reads	Average number of reads mapped for all replicates
Ensembl_gene_id	Ensemble gene ID of the KZFP
External_synonym	Synonyms of the KZFP name
Best_fam.RE	Most enriched family of repetitive elements
FDR.best_RE	FDR of the most enriched family of repetitve elements
Best_fam.TE	Most enriched family of transposable elements
FDR.best_TE	FDR of the most enriched family of transposable elements
GSE	GEO accession number
