## Supplemental_Table3 for "Genetic features and genomic targets of human KRAB-Zinc Finger Proteins"

### Sheet: Primary_targets
KZFP	Target Subfamily	n peaks on subfamily	expected number of peaks	merged padj.final	n merge	minus_log10_padj	weight	TE age	KZFP age	TE family	KRAB_type_Helleboid_2019	KRAB_type_Tycko_2020
PRDM9	THE1B	2835	1507.12	2.43e-202	1	201.614	1	43.1	0	LTR/ERVL-MaLR	vk	#N/A
RBAK	MLT1I	15	0.51	1.65e-14	1	13.7825	1	105	105	LTR/ERVL-MaLR	sk	REP
ZFP1	HAL1	50.5	9	3.67381e-39	2	38.4349	1	105	105	LINE/L1	sk	REP
ZFP14	L1ME1	41	4.24	1.16e-23	1	22.9355	1	105	105	LINE/L1	sk	REP
ZFP30	L1MEg	169	2.32	2.07e-248	1	247.684	1	105	105	LINE/L1	sk	REP
ZFP57	LTR12C	190.333	20.5467	0	3	323.306	1	19.9	105	LTR/ERV1	sk	REP
ZFP69	L1MC4a	62	4.56	8.6e-45	1	44.0655	1	105	105	LINE/L1	sk	REP
ZFP69	L1M5	75	8.75	2.5e-41	1	40.6021	0.921402	163.7	105	LINE/L1	sk	REP
ZFP69	L1MC1	58	3.97	9.97e-44	1	43.0013	0.97585	105	105	LINE/L1	sk	REP
ZFP69B	HERVH-int	212	21.85	7.77e-127	1	126.11	1	29.1	105	LTR/ERV1	sk	#N/A
ZFP82	L1MEg	127.5	11.52	3.94696e-164	2	163.404	1	105	105	LINE/L1	sk	REP
ZFP90	L1PA7	55	4.61	4.28e-37	1	36.3686	1	75.9	105	LINE/L1	sk	#N/A
ZIK1	MADE1	16	0.05	1.99e-31	1	30.7011	1	43.1	96	DNA/TcMar-Mariner	sk	REP
ZIM3	MLT1L	356.5	33.145	0	2	308.255	1	105	96	LTR/ERVL-MaLR	sk	REP
ZKSCAN1	L2b	320	105.935	4.1651e-121	2	120.38	1	163.7	159	LINE/L2	vk	#N/A
ZKSCAN2	AluSx	52	30.5	0.0161	1	1.79317	1	75.9	159	SINE/Alu	vk	#N/A
ZKSCAN3	Tigger16a	2	0	0.012	1	1.92082	1	163.7	159	DNA/TcMar-Tigger	vk	#N/A
ZKSCAN4	MER53	3	0	1.6e-06	1	5.79588	1	105	159	DNA/hAT	vk	#N/A
ZKSCAN4	MER53	3	0	1.6e-06	1	5.79588	1	105	159	DNA/hAT-Blackjack	vk	#N/A
ZKSCAN5	L2a	277	92.36	5.29e-53	1	52.2765	1	163.7	159	LINE/L2	vk	#N/A
ZKSCAN7	FAM	3	0.02	0.000636	1	3.19654	1	90.9	159	SINE/Alu	vk	#N/A
ZKSCAN8	L1PA7	63	42.565	2.60977e-27	2	26.5834	1	75.9	159	LINE/L1	vk	#N/A
ZNF2	LTR13	59	0.43	4.71e-100	1	99.327	1	19.9	159	LTR/ERVK	sk	REP
ZNF3	L2b	59.6667	9.22	1.40954e-79	3	78.8509	1	163.7	159	LINE/L2	sk	#N/A
ZNF7	L1ME1	147.5	14.53	6.71341e-181	2	180.173	1	105	105	LINE/L1	sk	REP
ZNF8	L1PA4	767.5	146.325	0	2	308.255	1	19.9	105	LINE/L1	sk	REP
ZNF8	L1PA5	687	126.47	0	2	308.255	1	19.9	105	LINE/L1	sk	REP
ZNF8	L1PA2	440.5	76.03	0	2	308.255	1	15.8	105	LINE/L1	sk	REP
ZNF8	L1MB7	454	83.01	0	2	308.255	1	105	105	LINE/L1	sk	REP
ZNF8	L1PA7	609.5	156.025	0	2	308.255	1	75.9	105	LINE/L1	sk	REP
ZNF8	L1PA3	906.5	151.3	0	2	308.255	1	19.9	105	LINE/L1	sk	REP
ZNF10	L1MB7	191	11.41	1.81e-157	1	156.742	1	105	105	LINE/L1	sk	REP
ZNF12	MLT1I	238.333	4.20333	0	3	308.255	1	105	105	LTR/ERVL-MaLR	sk	REP
ZNF14	SVA_F	10	0.03	1.04e-19	1	18.983	1	0	43.2	Retroposon/SVA	sk	REP
ZNF17	MLT2B4	251	1.03	0	1	308.255	1	105	43.2	LTR/ERVL	sk	REP
ZNF17	L1PA7	426	15.82	0	1	308.255	1	75.9	43.2	LINE/L1	sk	REP
ZNF18	AluY	333.25	121.62	0	4	308.255	1	75.9	312	SINE/Alu	vk	#N/A
ZNF23	MER117	92	0.23	9.02e-201	1	200.045	1	105	105	DNA/hAT-Charlie	sk	#N/A
ZNF26	L1MEc	345	15.01	0	1	308.255	1	105	105	LINE/L1	vk	#N/A
ZNF28	SVA_D	158	8.08	1.81e-138	1	137.742	1	15.8	76	Retroposon/SVA	sk	#N/A
ZNF30	MLT1E2	112	5.766	0	5	308.255	1	105	96	LTR/ERVL-MaLR	sk	REP
ZNF30	MLT1E3	61.6	2.468	3.7619e-293	5	292.425	0.948646	105	96	LTR/ERVL-MaLR	sk	REP
ZNF33A	MER11A	220.333	5.25	0	3	308.255	0.994036	29.1	105	LTR/ERVK	sk	REP
ZNF33A	L1MEd	89.3333	20.2767	0	3	310.104	1	105	105	LINE/L1	sk	REP
ZNF33B	LTR33A	39	0.02	1.4e-109	1	108.854	1	105	105	LTR/ERVL	sk	#N/A
ZNF34	Tigger1	105	20.46	3.29687e-74	2	73.4819	1	159	105	DNA/TcMar-Tigger	sk	REP
ZNF37A	LTR16C	172	4.145	0	2	308.255	1	105	96	LTR/ERVL	sk	REP
ZNF41	L1MEd	147	41.08	2.69271e-146	3	145.57	1	105	105	LINE/L1	sk	#N/A
ZNF43	MER41-int	158	0.46	0	1	308.255	1	75.9	43.2	LTR/ERV1	sk	REP
ZNF43	MER4-int	169	0.65	0	1	308.255	1	75.9	43.2	LTR/ERV1	sk	REP
ZNF45	L1MEb	14	0.01	3.22e-35	1	34.4921	1	105	105	LINE/L1	sk	REP
ZNF57	SVA_F	8	0.02	2.89e-15	1	14.5391	1	0	29.4	Retroposon/SVA	sk	REP
ZNF69	LTR5_Hs	31	0.01	8.81e-101	1	100.055	1	0	29.4	LTR/ERVK	sk	#N/A
ZNF74	L1ME4a	35	0.32	4.93e-58	1	57.3072	1	105	105	LINE/L1	sk	REP
ZNF75D	HERVH-int	206.5	20.64	4.69281e-249	2	248.329	1	29.1	312	LTR/ERV1	vk	REP
ZNF77	MER57E1	14	0.01	1.17e-34	1	33.9318	1	90.9	76	LTR/ERV1	sk	REP
ZNF81	L1PB1	413	6.98	0	1	308.255	1	75.9	105	LINE/L1	sk	REP
ZNF84	L1PA7	507	52.08	0	2	308.255	1	75.9	105	LINE/L1	sk	REP
ZNF84	L1PA16	330	29.515	0	2	308.255	1	75.9	105	LINE/L1	sk	REP
ZNF84	L1PA2	259.5	25.38	0	2	308.255	1	15.8	105	LINE/L1	sk	REP
ZNF84	L1PA4	402.5	48.845	0	2	308.255	1	19.9	105	LINE/L1	sk	REP
ZNF84	L1PA5	387.5	42.215	0	2	308.255	1	19.9	105	LINE/L1	sk	REP
ZNF84	L1PA3	717.5	50.505	0	2	308.255	1	19.9	105	LINE/L1	sk	REP
ZNF84	L1PA6	263.5	29.045	0	2	308.255	1	29.1	105	LINE/L1	sk	REP
ZNF85	MER41-int	79.5	2.855	2.5143e-184	2	183.6	1	75.9	29.4	LTR/ERV1	sk	REP
ZNF90	HERVH-int	242	19.1	2.12e-170	1	169.674	1	29.1	9.1	LTR/ERV1	sk	REP
ZNF92	MSTA-int	48	0.16	4.36e-101	1	100.361	1	43.1	43.2	LTR/ERVL-MaLR	sk	REP
ZNF93	L1PA3	473	27.48	0	1	308.255	1	19.9	9.1	LINE/L1	sk	#N/A
ZNF93	L1PA4	807	26.58	0	1	308.255	1	19.9	9.1	LINE/L1	sk	#N/A
ZNF100	THE1B	179.333	4.60333	0	3	308.255	1	43.1	43.2	LTR/ERVL-MaLR	sk	REP
ZNF100	THE1A	757	0.846667	0	3	308.255	1	43.1	43.2	LTR/ERVL-MaLR	sk	REP
ZNF101	HERV9-int	28	1.09	1.06e-26	1	25.9747	1	29.1	43.2	LTR/ERV1	sk	REP
ZNF124	LOR1b	220	0.11	0	1	308.255	1	75.9	43.2	LTR/ERV1	sk	REP
ZNF124	LOR1a	122	0.09	0	1	308.255	1	75.9	43.2	LTR/ERV1	sk	REP
ZNF132	LTR16B1	45	0.04	5.14e-116	1	115.289	1	105	105	LTR/ERVL	sk	REP
ZNF133	L1M7	176	4.54	4.08e-205	1	204.389	1	105	105	LINE/L1	sk	#N/A
ZNF134	MLT2D	491	10.04	0	1	308.255	1	105	105	LTR/ERVL	sk	#N/A
ZNF135	AluJb	642	17.71	0	1	308.255	1	75.9	105	SINE/Alu	sk	REP
ZNF136	L1MEf	174.333	26.5233	0	3	308.255	1	105	74	LINE/L1	sk	REP
ZNF136	L1M4c	185.333	13.5	0	3	308.255	1	105	74	LINE/L1	sk	REP
ZNF136	L1M2	202.667	20.0567	0	3	308.255	1	105	74	LINE/L1	sk	REP
ZNF140	L1MB7	305	46.82	2.04402e-270	2	269.69	1	105	105	LINE/L1	sk	REP
ZNF141	L1PA3	276	40.41	3.28e-129	1	128.484	1	19.9	43.2	LINE/L1	sk	REP
ZNF154	L1M4c	46	0.27	8.43e-84	1	83.0742	1	105	105	LINE/L1	sk	#N/A
ZNF155	SVA_F	4	0.02	1.99e-06	1	5.70115	1	0	105	Retroposon/SVA	sk	REP
ZNF157	HERVL-int	222	1.69	0	1	308.255	1	75.9	105	LTR/ERVL	sk	REP
ZNF160	L1M1	414	17.9	0	1	308.255	1	75.9	90	LINE/L1	sk	#N/A
ZNF160	L1M4c	266	7.15	1.29e-307	1	306.889	0.995571	105	90	LINE/L1	sk	#N/A
ZNF160	L1M2	358	10.62	0	1	308.255	1	105	90	LINE/L1	sk	#N/A
ZNF175	L2a	947.5	663.595	1.56604e-44	2	43.8052	1	163.7	105	LINE/L2	sk	REP
ZNF180	MER102c	139	0.18	0	1	308.255	1	105	105	DNA/hAT-Charlie	sk	#N/A
ZNF181	MLT1E2	20	0.03	6.8e-49	1	48.1675	1	105	105	LTR/ERVL-MaLR	sk	REP
ZNF184	L1PA3	120.5	60.485	7.86306e-19	2	18.1044	1	19.9	105	LINE/L1	sk	REP
ZNF189	L2a	353.5	46.795	0	2	308.255	1	163.7	105	LINE/L2	sk	#N/A
ZNF197	L1MEg	42	1.27	9.6e-46	1	45.0177	1	105	105	LINE/L1	sk	REP
ZNF202	SVA_F	23	3.32	3.46e-10	1	9.46092	1	0	159	Retroposon/SVA	vk	#N/A
ZNF205	L2a	408	250.96	3.21e-17	1	16.4935	1	163.7	159	LINE/L2	sk	#N/A
ZNF211	MER34A	62	0.08	1.15943e-303	2	302.936	1	105	96	LTR/ERV1	sk	REP
ZNF212	HERVIP10FH-int	3	0.03	0.00136	1	2.86646	1	29.1	312.1	LTR/ERV1	vk	#N/A
ZNF214	L2b	70.5	40.7	8.90894e-06	2	5.05017	1	163.7	105	LINE/L2	sk	REP
ZNF215	SVA_F	8	0.07	8.57e-12	1	11.067	1	0	312	Retroposon/SVA	sk	#N/A
ZNF222	LTR18A	12	0.05	2.12e-22	1	21.6737	1	43.1	105	LTR/ERVL	sk	REP
ZNF223	L1PA16	17	0.6	6.84e-17	1	16.1649	1	75.9	105	LINE/L1	sk	REP
ZNF224	MER70A	74.5	0.37	0	2	322.403	1	90.9	105	LTR/ERVL	sk	REP
ZNF225	L1M3f	29	0.04	4.14e-70	1	69.383	1	90.9	105	LINE/L1	sk	REP
ZNF226	MLT1D-int	3	0	1.26e-08	1	7.89963	1	105	105	LTR/ERVL-MaLR	sk	REP
ZNF227	SVA_D	4	0.04	7.62e-05	1	4.11805	1	15.8	105	Retroposon/SVA	sk	#N/A
ZNF230	L1PA17	34	1.41	2.37e-32	1	31.6253	1	75.9	105	LINE/L1	sk	REP
ZNF234	MLT1D-int	2	0	0.00179	1	2.74715	1	105	105	LTR/ERVL-MaLR	sk	REP
ZNF235	L1MEb	2	0	0.00832	1	2.07988	1	105	105	LINE/L1	sk	REP
ZNF248	L1PA5	656	53.13	0	1	308.255	1	19.9	105	LINE/L1	sk	REP
ZNF248	L1PB1	674	43.63	0	1	308.255	1	75.9	105	LINE/L1	sk	REP
ZNF248	L1PA7	800	65.55	0	1	308.255	1	75.9	105	LINE/L1	sk	REP
ZNF248	L1PA6	478	36.56	0	1	308.255	1	29.1	105	LINE/L1	sk	REP
ZNF250	L1PA3	307.667	70.1467	0	3	308.255	1	19.9	105	LINE/L1	sk	REP
ZNF250	L1PA4	280.667	67.84	0	3	308.255	1	19.9	105	LINE/L1	sk	REP
ZNF250	L1PA5	229	58.6367	0	3	308.255	1	19.9	105	LINE/L1	sk	REP
ZNF251	L1MB3	831	51.54	0	1	308.255	1	105	105	LINE/L1	sk	REP
ZNF251	L1MA3	587	64.44	0	1	308.255	1	75.9	105	LINE/L1	sk	REP
ZNF251	L1MB7	908	77.89	0	1	308.255	1	105	105	LINE/L1	sk	REP
ZNF251	L1MB8	656	53.42	0	1	308.255	1	105	105	LINE/L1	sk	REP
ZNF251	L1MA8	508	40.69	0	1	308.255	1	90.9	105	LINE/L1	sk	REP
ZNF251	L1MA4	540	46.55	0	1	308.255	1	90.9	105	LINE/L1	sk	REP
ZNF251	L1MA9	514	59.32	4.59e-287	1	286.338	0.928901	105	105	LINE/L1	sk	REP
ZNF251	LTR32	242	2.72	0	1	308.255	1	43.1	105	LTR/ERVL	sk	REP
ZNF251	L1MB5	386	29.37	1.21e-278	1	277.917	0.901583	105	105	LINE/L1	sk	REP
ZNF253	LTR22C	152	0.1	0	1	308.255	1	29.1	29.4	LTR/ERVK	sk	REP
ZNF254	MLT2A1	391	0.25	0	1	308.255	1	75.9	43.2	LTR/ERVL	sk	REP
ZNF254	MLT2A2	213	0.38	0	1	308.255	1	75.9	43.2	LTR/ERVL	sk	REP
ZNF256	SVA_D	12	0.09	6.91e-19	1	18.1605	1	15.8	105	Retroposon/SVA	sk	REP
ZNF256	SVA_F	10	0.04	1.02e-18	1	17.9914	0.990687	0	105	Retroposon/SVA	sk	REP
ZNF257	AluY	373.333	272.047	4.36645e-110	3	109.36	1	75.9	29.4	SINE/Alu	sk	REP
ZNF257	LTR13	43	2.98	8.44406e-110	3	109.073	0.997381	19.9	29.4	LTR/ERVK	sk	REP
ZNF257	SVA_A	38	2.21	1.34676e-109	3	108.871	0.995527	19.9	29.4	Retroposon/SVA	sk	REP
ZNF263	LTR12C	33.5	19.435	1.83136e-274	8	273.737	1	19.9	159	LTR/ERV1	vk	#N/A
ZNF264	MLT1A	336.5	32.86	0	2	308.255	1	105	105	LTR/ERVL-MaLR	sk	REP
ZNF264	L1PA3	948.5	250.385	0	2	308.255	1	19.9	105	LINE/L1	sk	REP
ZNF264	MLT1A0	695.5	76.045	0	2	308.255	1	105	105	LTR/ERVL-MaLR	sk	REP
ZNF264	L1PA2	595.5	125.82	0	2	308.255	1	15.8	105	LINE/L1	sk	REP
ZNF266	MER74A	42	0.575	4.88877e-161	2	160.311	1	105	90	LTR/ERVL	sk	#N/A
ZNF267	THE1C	743	1.58	0	1	308.255	1	43.1	43.2	LTR/ERVL-MaLR	sk	#N/A
ZNF273	MER52A	643	7.28	0	1	308.255	1	75.9	43.2	LTR/ERV1	sk	#N/A
ZNF273	MER52C	196	1.17	0	1	308.255	1	75.9	43.2	LTR/ERV1	sk	#N/A
ZNF282	SVA_D	77	12.365	7.51012e-87	2	86.1244	1	15.8	312.1	Retroposon/SVA	vk	#N/A
ZNF283	MLT1H	505	43.82	0	1	308.255	1	105	105	LTR/ERVL-MaLR	sk	REP
ZNF284	AluSc	537	65.46	6.98e-289	1	288.156	0.90556	75.9	105	SINE/Alu	sk	REP
ZNF284	FRAM	282	7.96	0	1	318.208	1	75.9	105	SINE/Alu	sk	REP
ZNF284	AluY	2693	235.19	0	1	308.255	0.968722	75.9	105	SINE/Alu	sk	REP
ZNF284	AluJr	1866	125.94	0	1	308.255	0.968722	75.9	105	SINE/Alu	sk	REP
ZNF284	AluJb	3606	229.2	0	1	308.255	0.968722	75.9	105	SINE/Alu	sk	REP
ZNF284	AluSz	1017	190.66	0	1	308.255	0.968722	75.9	105	SINE/Alu	sk	REP
ZNF284	AluJo	1816	112.11	0	1	308.255	0.968722	75.9	105	SINE/Alu	sk	REP
ZNF284	AluSx1	1264	217.22	0	1	308.255	0.968722	75.9	105	SINE/Alu	sk	REP
ZNF284	AluSx	1537	244.45	0	1	308.255	0.968722	75.9	105	SINE/Alu	sk	REP
ZNF285	MER63A	27	0.02	8.69e-75	1	74.061	1	105	105	DNA/hAT-Tip100	sk	REP
ZNF285	MER63A	27	0.02	8.69e-75	1	74.061	1	105	105	DNA/hAT-Blackjack	sk	REP
ZNF286A	L3	147	0.82	3.35e-288	1	287.475	1	163.7	159	LINE/CR1	sk	#N/A
ZNF287	HAL1	69	7.51	4.73e-39	1	38.3251	1	105	105	LINE/L1	sk	#N/A
ZNF302	HERVL-int	232	0.5	0	1	308.255	1	75.9	105	LTR/ERVL	sk	REP
ZNF304	MLT1F2	398	1.07	0	1	308.255	1	105	105	LTR/ERVL-MaLR	sk	REP
ZNF304	MLT1F	236	0.71	0	1	308.255	1	105	105	LTR/ERVL-MaLR	sk	REP
ZNF304	MLT1F1	178	0.49	0	1	308.255	1	105	105	LTR/ERVL-MaLR	sk	REP
ZNF317	L1MEg	534.333	122.1	0	3	308.255	0.974234	105	105	LINE/L1	sk	REP
ZNF317	L1PA3	847	328.99	0	3	308.255	0.974234	19.9	105	LINE/L1	sk	REP
ZNF317	L1M4b	249.667	54.3867	0	3	316.407	1	105	105	LINE/L1	sk	REP
ZNF317	L1PA4	804.333	318.173	0	3	308.255	0.974234	19.9	105	LINE/L1	sk	REP
ZNF317	L1MEf	452.333	116.49	0	3	308.255	0.974234	105	105	LINE/L1	sk	REP
ZNF317	L1MEc	569.333	156.507	0	3	308.255	0.974234	105	105	LINE/L1	sk	REP
ZNF320	MER1A	174.667	7.95	0	3	308.255	1	43.1	76	DNA/hAT-Charlie	sk	#N/A
ZNF320	LTR14A	68.3333	0.213333	0	3	308.255	1	29.1	76	LTR/ERVK	sk	#N/A
ZNF320	LTR14B	185.333	0.94	0	3	308.255	1	29.1	76	LTR/ERVK	sk	#N/A
ZNF324	Tigger2	134.5	10.795	2.75373e-186	2	185.56	1	75.9	105	DNA/TcMar-Tigger	sk	#N/A
ZNF324B	Tigger2	11	0.01	2.71e-29	1	28.567	1	75.9	105	DNA/TcMar-Tigger	sk	REP
ZNF331	MLT1H	367.25	12.93	0	4	308.255	1	105	105	LTR/ERVL-MaLR	sk	REP
ZNF331	MLT1H1	241	5.245	0	4	308.255	1	105	105	LTR/ERVL-MaLR	sk	REP
ZNF331	MLT1G1	92	5.4625	0	4	308.255	1	105	105	LTR/ERVL-MaLR	sk	REP
ZNF331	MLT1H2	204.5	4.735	0	4	308.255	1	105	105	LTR/ERVL-MaLR	sk	REP
ZNF334	AluY	3537	2200.05	1.11411e-303	2	302.953	1	75.9	105	SINE/Alu	sk	REP
ZNF337	L1PA15-16	52	0.79	1.53e-71	1	70.8153	1	75.9	43.2	LINE/L1	sk	REP
ZNF347	LTR1D	539	0.92	0	1	308.255	1	43.1	43.2	LTR/ERV1	sk	REP
ZNF347	LTR1B	623	0.94	0	1	308.255	1	43.1	43.2	LTR/ERV1	sk	REP
ZNF347	LTR1	245	1.1	0	1	308.255	1	43.1	43.2	LTR/ERV1	sk	REP
ZNF350	MLT1F	159.5	6.375	0	2	308.537	1	105	105	LTR/ERVL-MaLR	sk	REP
ZNF350	LTR12C	241.5	16.055	0	2	308.255	0.999086	19.9	105	LTR/ERV1	sk	REP
ZNF354A	L1MEc	180.5	18.215	1.18146e-261	2	260.928	1	105	105	LINE/L1	sk	#N/A
ZNF354B	L1MEc	3	0.06	0.031	1	1.50864	1	105	105	LINE/L1	sk	#N/A
ZNF354C	L1PA7	91	5.55	1.94e-74	1	73.7122	1	75.9	105	LINE/L1	sk	REP
ZNF382	L1PA2	888	169.321	0	7	308.255	1	15.8	105	LINE/L1	sk	REP
ZNF382	L1P1	246.429	46.2671	0	7	308.255	1	75.9	105	LINE/L1	sk	REP
ZNF382	L1PA5	772.714	281.651	0	7	308.255	1	19.9	105	LINE/L1	sk	REP
ZNF382	L1PA3	1431.57	336.946	0	7	308.255	1	19.9	105	LINE/L1	sk	REP
ZNF382	L1PA6	525.143	193.786	0	7	308.255	1	29.1	105	LINE/L1	sk	REP
ZNF382	L1PA4	1054.29	325.866	0	7	308.255	1	19.9	105	LINE/L1	sk	REP
ZNF382	L1HS	326.714	58.9371	0	7	308.255	1	6.6	105	LINE/L1	sk	REP
ZNF383	MLT1J2	101	0.89	1.31e-164	1	163.883	1	105	105	LTR/ERVL-MaLR	sk	REP
ZNF394	L1M5	188.5	84.485	1.05442e-40	2	39.977	1	163.7	105	LINE/L1	vk	#N/A
ZNF398	AluYa5	5	0.09	1.64e-05	1	4.78516	1	15.8	312.1	SINE/Alu	vk	#N/A
ZNF415	SVA_D	8	0.15	5.69e-09	1	8.24489	1	15.8	90	Retroposon/SVA	sk	#N/A
ZNF417	MER61-int	32	0.35	1.76e-48	1	47.7545	1	43.1	74	LTR/ERV1	sk	REP
ZNF418	MER72	139.5	0.785	0	2	308.255	1	43.1	105	LTR/ERV1	sk	REP
ZNF419	HERVK22-int	37.3333	0.373333	4.75269e-260	3	259.323	1	43.1	105	LTR/ERVK	sk	REP
ZNF420	MLT1J	136	0.76	4.14e-254	1	253.383	1	105	105	LTR/ERVL-MaLR	sk	REP
ZNF425	MLT1A1	107	4.52	6.15e-102	1	101.211	1	90.9	96	LTR/ERVL-MaLR	sk	REP
ZNF429	L1PA16	238	24.56	2.47e-143	1	142.607	1	75.9	29.4	LINE/L1	sk	REP
ZNF430	THE1B	978	3.37	0	1	308.255	1	43.1	43.2	LTR/ERVL-MaLR	sk	#N/A
ZNF431	LTR33B	15	0.03	1.93e-33	1	32.7144	1	105	43.2	LTR/ERVL	sk	REP
ZNF432	L1M4	91	0.49	5.91e-176	1	175.228	1	105	105	LINE/L1	sk	#N/A
ZNF433	MER11A	173	0.32	0	1	308.255	1	29.1	74	LTR/ERVK	sk	REP
ZNF436	L2c	1343.5	565.315	0	2	308.255	1	179.2	159	LINE/L2	sk	#N/A
ZNF436	L2b	1200.5	370.88	0	2	308.255	1	163.7	159	LINE/L2	sk	#N/A
ZNF440	MER11A	281	3.88	0	1	308.255	1	29.1	29.4	LTR/ERVK	sk	REP
ZNF441	AluSx	1545	263.55	0	1	308.255	1	75.9	43.2	SINE/Alu	sk	REP
ZNF441	AluYb8	237	5.83	7.15e-282	1	281.146	0.912056	15.8	43.2	SINE/Alu	sk	REP
ZNF441	AluSq2	777	116.66	0	1	308.255	1	75.9	43.2	SINE/Alu	sk	REP
ZNF441	AluSx1	1416	234.18	0	1	308.255	1	75.9	43.2	SINE/Alu	sk	REP
ZNF441	AluYc	399	8.73	0	1	308.255	1	75.9	43.2	SINE/Alu	sk	REP
ZNF441	AluY	7393	253.56	0	1	308.255	1	75.9	43.2	SINE/Alu	sk	REP
ZNF441	AluSc8	476	44.74	7.91e-304	1	303.102	0.983284	75.9	43.2	SINE/Alu	sk	REP
ZNF441	AluSg	681	87.97	0	1	308.255	1	75.9	43.2	SINE/Alu	sk	REP
ZNF442	LTR8A	22	0.02	5.8e-57	1	56.2366	1	43.1	76	LTR/ERV1	sk	REP
ZNF443	LTR13	96	0.01	0	1	308.255	1	19.9	76	LTR/ERVK	sk	REP
ZNF445	AluY	176	50.36	1.86e-41	1	40.7305	1	75.9	105	SINE/Alu	sk	REP
ZNF454	MER11A	16	1.905	3.96822e-15	2	14.4014	1	29.1	105	LTR/ERVK	sk	REP
ZNF460	AluSx	864	94.23	0	1	308.255	1	75.9	105	SINE/Alu	sk	REP
ZNF460	AluSg	394	31.45	6.51e-279	1	278.186	0.902456	75.9	105	SINE/Alu	sk	REP
ZNF460	AluSx1	682	83.73	0	1	308.255	1	75.9	105	SINE/Alu	sk	REP
ZNF460	AluY	1564	90.66	0	1	308.255	1	75.9	105	SINE/Alu	sk	REP
ZNF461	SVA_D	276	10.55	2.94e-276	1	275.532	1	15.8	105	Retroposon/SVA	sk	REP
ZNF468	MER11A	296	2.33	0	1	308.255	1	29.1	76	LTR/ERVK	sk	#N/A
ZNF470	HAL1	18	0.48	5.98e-20	1	19.2233	1	105	105	LINE/L1	sk	REP
ZNF471	L1M1	300	9.6	0	1	308.255	1	75.9	105	LINE/L1	sk	REP
ZNF479	L1PB1	1285	175.01	0	1	308.255	1	75.9	20.2	LINE/L1	sk	#N/A
ZNF480	LTR8A	586	0.52	0	1	308.255	1	43.1	43.2	LTR/ERV1	sk	REP
ZNF483	LTR67B	5	0.15	0.000616	1	3.21042	1	105	105	LTR/ERVL	sk	#N/A
ZNF484	L1MC5	187	0.74	0	1	308.255	1	105	105	LINE/L1	sk	REP
ZNF485	HERVL-int	340	10.64	0	1	308.255	1	75.9	105	LTR/ERVL	sk	REP
ZNF486	HERVFH21-int	7	0	4.63e-20	1	19.3344	1	29.1	29.4	LTR/ERV1	sk	REP
ZNF490	L1PA13	339.5	55.81	4.80349e-296	2	295.318	0.93525	75.9	43.2	LINE/L1	sk	REP
ZNF490	L1PA7	997	146.485	0	2	308.255	0.976218	75.9	43.2	LINE/L1	sk	REP
ZNF490	L1PA2	608	71.38	0	2	308.255	0.976218	15.8	43.2	LINE/L1	sk	REP
ZNF490	L1M1	472.5	64.135	0	2	308.255	0.976218	75.9	43.2	LINE/L1	sk	REP
ZNF490	L1PB1	468	97.5	0	2	315.764	1	75.9	43.2	LINE/L1	sk	REP
ZNF490	L1PA6	744.5	81.695	0	2	308.255	0.976218	29.1	43.2	LINE/L1	sk	REP
ZNF490	L1P2	287	15.83	0	2	308.255	0.976218	29.1	43.2	LINE/L1	sk	REP
ZNF490	L1PA4	891	137.38	0	2	308.255	0.976218	19.9	43.2	LINE/L1	sk	REP
ZNF490	L1PA3	926	142.05	0	2	308.255	0.976218	19.9	43.2	LINE/L1	sk	REP
ZNF490	L1HS	259.5	24.845	0	2	308.255	0.976218	6.6	43.2	LINE/L1	sk	REP
ZNF490	L1PA10	368	49.39	0	2	308.255	0.976218	75.9	43.2	LINE/L1	sk	REP
ZNF490	L1PA5	899	118.74	0	2	308.255	0.976218	19.9	43.2	LINE/L1	sk	REP
ZNF492	LTR61	3	0.01	0.000113	1	3.94692	1	75.9	43.2	LTR/ERV1	sk	#N/A
ZNF493	Harlequin-int	73	0.05	1.11e-205	1	204.955	1	75.9	29.4	LTR/ERV1	sk	#N/A
ZNF500	SVA_F	11	0.04	1.43e-21	1	20.8447	1	0	159	Retroposon/SVA	vk	#N/A
ZNF500	SVA_D	13	0.09	1.63e-21	1	20.7878	0.997273	15.8	159	Retroposon/SVA	vk	#N/A
ZNF506	AluJb	563	112.13	3.7e-203	1	202.432	1	75.9	43.2	SINE/Alu	sk	#N/A
ZNF510	Cheshire	56	0.1	1.84e-128	1	127.735	1	105	105	DNA/hAT-Charlie	sk	REP
ZNF514	LTR40a	12	0.02	1.9e-28	1	27.7212	1	105	105	LTR/ERVL	sk	#N/A
ZNF519	AluSx1	1104	248.27	0	1	308.255	1	75.9	96	SINE/Alu	sk	REP
ZNF519	MER52C	192	2.36	1.41e-284	1	283.851	0.920832	75.9	96	LTR/ERV1	sk	REP
ZNF519	MER52A	488	14.65	0	1	308.255	1	75.9	96	LTR/ERV1	sk	REP
ZNF519	AluSx	1131	279.4	0	1	308.255	1	75.9	96	SINE/Alu	sk	REP
ZNF519	AluSz	925	217.92	7.01e-279	1	278.154	0.902352	75.9	96	SINE/Alu	sk	REP
ZNF525	MER11B	165	0.12	0	1	308.255	1	19.9	20.2	LTR/ERVK	sk	#N/A
ZNF525	MER11C	431	0.2	0	1	308.255	1	19.9	20.2	LTR/ERVK	sk	#N/A
ZNF527	MLT1N2	7	0.04	1.55e-11	1	10.8097	1	105	105	LTR/ERVL-MaLR	sk	REP
ZNF528	L1PBa	152.5	14.06	0	4	308.255	1	75.9	43.2	LINE/L1	sk	REP
ZNF529	L1MD2	33	0.39	1.8e-49	1	48.7447	1	105	105	LINE/L1	sk	REP
ZNF530	LTR48	71	0.13	1.51e-163	1	162.821	1	75.9	29.4	LTR/ERV1	sk	REP
ZNF534	HERVH-int	875	83.27	0	1	308.255	1	29.1	96	LTR/ERV1	sk	REP
ZNF543	MLT1E3	23	0.22	8.55e-36	1	35.068	1	105	105	LTR/ERVL-MaLR	sk	REP
ZNF544	MER61F	4	0.08	1.24258e-08	2	7.90568	1	43.1	29.4	LTR/ERV1	sk	REP
ZNF547	Tigger4	105.5	3.1	6.9923e-267	2	266.155	1	75.9	105	DNA/TcMar-Tigger	sk	#N/A
ZNF548	MLT1B	91	0.45	2.64e-177	1	176.578	1	105	96	LTR/ERVL-MaLR	sk	REP
ZNF549	MER57D	78	0.51	0	3	308.255	0.992111	90.9	96	LTR/ERV1	sk	REP
ZNF549	MER57E1	75	0.546667	0	3	308.255	0.992111	90.9	96	LTR/ERV1	sk	REP
ZNF549	MER1B	116.667	6.28	0	3	310.706	1	43.1	96	DNA/hAT-Charlie	sk	REP
ZNF552	LTR14B	2	0	0.000604	1	3.21896	1	29.1	29.4	LTR/ERVK	sk	#N/A
ZNF554	MLT1H	92	22.94	2.52175e-72	3	71.5983	0.913068	105	105	LTR/ERVL-MaLR	sk	REP
ZNF554	MER11A	54.6667	7.18667	3.84557e-79	3	78.415	1	29.1	105	LTR/ERVK	sk	REP
ZNF556	SVA_D	8	0.06	5.4e-12	1	11.2676	1	15.8	96	Retroposon/SVA	sk	REP
ZNF558	L1MEg	92	6.29	6.46e-70	1	69.1898	1	105	105	LINE/L1	sk	#N/A
ZNF559	LTR41	30	0.1	2.6e-60	1	59.585	1	105	43.2	LTR/ERVL	sk	REP
ZNF561	LTR10C	87	0.05	8.15e-247	1	246.089	1	29.1	43.2	LTR/ERV1	sk	REP
ZNF562	LTR10A	119	0.02	0	1	308.255	1	29.1	43.2	LTR/ERV1	sk	REP
ZNF563	L1M1	128	28.425	5.75178e-77	2	76.2402	1	75.9	76	LINE/L1	sk	REP
ZNF564	MSTD	279	0.48	0	1	308.255	1	75.9	76	LTR/ERVL-MaLR	sk	REP
ZNF566	MLT1J	121	0.65	7.38e-228	1	227.132	1	105	105	LTR/ERVL-MaLR	sk	#N/A
ZNF567	L1MEg	166	3.04	1.48e-221	1	220.83	1	105	105	LINE/L1	sk	REP
ZNF569	L1M7	17	0.03	9.39e-40	1	39.0273	1	105	105	LINE/L1	sk	REP
ZNF570	HAL1	24	0.59	6.61e-28	1	27.1798	1	105	105	LINE/L1	sk	REP
ZNF573	LTR41	72	2.57	2.14e-73	1	72.6696	1	105	96	LTR/ERVL	sk	REP
ZNF577	MLT1H	107	0.77	2.65e-185	1	184.577	1	105	105	LTR/ERVL-MaLR	sk	REP
ZNF578	MER11C	230	0.15	0	1	308.255	1	19.9	9.1	LTR/ERVK	sk	#N/A
ZNF582	MLT1L	85	5.37	4.15583e-201	3	200.381	1	105	105	LTR/ERVL-MaLR	sk	REP
ZNF583	L1M6	15	0.35	6.93e-17	1	16.1593	1	105	105	LINE/L1	sk	REP
ZNF584	MLT1H-int	24	0.03	5.09e-58	1	57.2933	1	105	105	LTR/ERVL-MaLR	sk	REP
ZNF585A	L1MEg	94	15.77	4.16e-38	1	37.3809	1	105	105	LINE/L1	sk	REP
ZNF585B	HSMAR2	90	0.07	6.32e-249	1	248.199	1	75.9	105	DNA/TcMar-Mariner	sk	REP
ZNF586	THE1D-int	279.5	4.89	0	2	308.255	1	29.1	96	LTR/ERVL-MaLR	sk	REP
ZNF586	THE1B	120	18.065	0	2	308.255	1	43.1	96	LTR/ERVL-MaLR	sk	REP
ZNF586	THE1B-int	755.5	12.17	0	2	308.255	1	43.1	96	LTR/ERVL-MaLR	sk	REP
ZNF586	THE1C-int	315	4.89	0	2	308.255	1	43.1	96	LTR/ERVL-MaLR	sk	REP
ZNF586	MSTA-int	344.5	7.21	0	2	308.255	1	43.1	96	LTR/ERVL-MaLR	sk	REP
ZNF586	THE1A-int	278	4.25	0	2	308.255	1	43.1	96	LTR/ERVL-MaLR	sk	REP
ZNF587	MER61-int	11.5	0.075	1.08742e-37	2	36.9636	1	43.1	74	LTR/ERV1	sk	#N/A
ZNF587B	SVA_F	8	0.02	3.41e-16	1	15.4672	1	0	9.1	Retroposon/SVA	sk	REP
ZNF595	MER61-int	91	8.5	4.97e-58	1	57.3036	1	43.1	43.2	LTR/ERV1	sk	#N/A
ZNF596	LTR13	13	2.26	7.34e-05	1	4.1343	0.995339	19.9	96	LTR/ERVK	sk	REP
ZNF596	MLT1A	37	14.78	7.02e-05	1	4.15366	1	105	96	LTR/ERVL-MaLR	sk	REP
ZNF597	LTR43	8	0.19	3.89614e-17	2	16.4094	1	75.9	105	LTR/ERV1	vk	ACT
ZNF599	Tigger6a	26	0.01	1.23e-85	1	84.9101	1	105	105	DNA/TcMar-Tigger	sk	REP
ZNF600	HERVH-int	170	4.51	6.37e-198	1	197.196	1	29.1	29.4	LTR/ERV1	sk	#N/A
ZNF605	L1MC4	319	33	3.59e-191	1	190.445	1	105	105	LINE/L1	sk	REP
ZNF606	L1PA7	1011	620.07	2.06e-44	1	43.6861	1	75.9	105	LINE/L1	sk	REP
ZNF607	MER50	236	0.23	0	1	308.255	1	43.1	74	LTR/ERV1	sk	REP
ZNF610	MER1A	406	1.37	0	1	308.255	1	43.1	43.2	DNA/hAT-Charlie	sk	REP
ZNF611	SVA_F	361	1.02	0	1	308.255	1	0	29.4	Retroposon/SVA	sk	REP
ZNF611	MER11D	143	0.25	0	1	308.255	1	19.9	29.4	LTR/ERVK	sk	REP
ZNF611	SVA_D	892	2.43	0	1	308.255	1	15.8	29.4	Retroposon/SVA	sk	REP
ZNF611	SVA_C	200	0.48	0	1	308.255	1	15.8	29.4	Retroposon/SVA	sk	REP
ZNF611	SVA_A	173	0.37	0	1	308.255	1	19.9	29.4	Retroposon/SVA	sk	REP
ZNF611	SVA_B	283	0.74	0	1	308.255	1	15.8	29.4	Retroposon/SVA	sk	REP
ZNF613	LTR40c	8	0.05	7.96e-13	1	12.0991	1	105	105	LTR/ERVL	sk	REP
ZNF614	L1MEc	11	0.3	1.17e-11	1	10.9318	1	105	105	LINE/L1	sk	REP
ZNF615	L1MC3	36	0.14	1.49e-76	1	75.8268	1	105	105	LINE/L1	sk	REP
ZNF616	MER61-int	46	0.42	2.87e-73	1	72.5421	1	43.1	43.2	LTR/ERV1	sk	#N/A
ZNF621	MLT1K	54	0.18	4.87e-115	1	114.312	1	105	105	LTR/ERVL-MaLR	sk	REP
ZNF624	SVA_D	20	0.15	8.48e-33	1	32.0716	1	15.8	105	Retroposon/SVA	sk	REP
ZNF625	L1MA2	146	7.55	3.29e-128	1	127.483	1	75.9	74	LINE/L1	sk	#N/A
ZNF626	HERVK9-int	28	0.08	2.44e-59	1	58.6126	1	29.1	29.4	LTR/ERVK	sk	REP
ZNF627	Tigger1	1042	3.87	0	1	308.255	1	159	74	DNA/TcMar-Tigger	sk	REP
ZNF630	FRAM	4	0.09	0.00109	1	2.96257	1	75.9	105	SINE/Alu	sk	REP
ZNF630	AluJr	10	1.35	0.0015	1	2.82391	0.953194	75.9	105	SINE/Alu	sk	REP
ZNF641	SVA_D	35	0.12	3.95e-72	1	71.4034	1	15.8	105	Retroposon/SVA	vk	#N/A
ZNF649	L1PA5	663	23.01	0	1	308.255	1	19.9	105	LINE/L1	sk	REP
ZNF649	L1PA3	928	27.53	0	1	308.255	1	19.9	105	LINE/L1	sk	REP
ZNF649	L1PA4	914	26.63	0	1	308.255	1	19.9	105	LINE/L1	sk	REP
ZNF662	L2a	30	5.3	5.63e-11	1	10.2495	1	163.7	105	LINE/L2	sk	#N/A
ZNF665	L1M3f	24	0.03	1.04e-60	1	59.983	1	90.9	90	LINE/L1	sk	#N/A
ZNF665	L1MA4	35	0.28	9.11e-60	1	59.0405	0.984287	90.9	90	LINE/L1	sk	#N/A
ZNF667	MIR3	95	53.06	2.59737e-10	2	9.58547	1	179.2	105	SINE/MIR	sk	REP
ZNF669	HERV9-int	117	3.485	0	2	308.255	1	29.1	105	LTR/ERV1	sk	REP
ZNF670	MER72	3	0	2.14e-06	1	5.66959	1	43.1	43.2	LTR/ERV1	sk	#N/A
ZNF671	HERVL-int	86	4.93	2.85e-71	1	70.5452	1	75.9	105	LTR/ERVL	sk	#N/A
ZNF674	HAL1	73	14.94	1.83e-24	1	23.7375	1	105	105	LINE/L1	sk	REP
ZNF675	THE1D-int	487	6.44	0	1	308.255	1	29.1	29.4	LTR/ERVL-MaLR	sk	REP
ZNF675	MSTA-int	606	9.49	0	1	308.255	1	43.1	29.4	LTR/ERVL-MaLR	sk	REP
ZNF675	THE1A-int	456	5.6	0	1	308.255	1	43.1	29.4	LTR/ERVL-MaLR	sk	REP
ZNF675	THE1C-int	524	6.44	0	1	308.255	1	43.1	29.4	LTR/ERVL-MaLR	sk	REP
ZNF675	THE1B-int	1199	16.02	0	1	308.255	1	43.1	29.4	LTR/ERVL-MaLR	sk	REP
ZNF676	LTR12C	409	17.03	0	1	308.255	1	19.9	15.8	LTR/ERV1	sk	#N/A
ZNF677	L2a	3543.5	2624.18	6.50467e-126	2	125.187	1	163.7	105	LINE/L2	sk	REP
ZNF679	THE1D	7800	61.19	0	1	308.255	1	43.1	43.2	LTR/ERVL-MaLR	sk	#N/A
ZNF679	MSTB	1275	41.39	0	1	308.255	1	43.1	43.2	LTR/ERVL-MaLR	sk	#N/A
ZNF679	MSTA	7125	93.93	0	1	308.255	1	43.1	43.2	LTR/ERVL-MaLR	sk	#N/A
ZNF679	THE1C	6330	48.99	0	1	308.255	1	43.1	43.2	LTR/ERVL-MaLR	sk	#N/A
ZNF680	MER61E	70.25	0.8625	0	4	308.255	0.968726	43.1	43.2	LTR/ERV1	sk	REP
ZNF680	MER61D	109.75	0.715	0	4	308.255	0.968726	43.1	43.2	LTR/ERV1	sk	REP
ZNF680	MER39	127.5	7.895	0	4	308.255	0.968726	75.9	43.2	LTR/ERV1	sk	REP
ZNF680	MER61F	50.75	0.4625	0	4	318.206	1	43.1	43.2	LTR/ERV1	sk	REP
ZNF680	MER52A	642.25	13.83	0	4	308.255	0.968726	75.9	43.2	LTR/ERV1	sk	REP
ZNF680	MER61A	86	1.77	0	4	308.255	0.968726	43.1	43.2	LTR/ERV1	sk	REP
ZNF680	LTR77	81.5	0.4625	0	4	308.255	0.968726	105	43.2	LTR/ERV1	sk	REP
ZNF680	LTR28	201.5	2.295	0	4	308.255	0.968726	43.1	43.2	LTR/ERV1	sk	REP
ZNF680	LTR1B	111.5	5.265	0	4	308.255	0.968726	43.1	43.2	LTR/ERV1	sk	REP
ZNF680	LTR9	106.5	6.5275	0	4	308.255	0.968726	43.1	43.2	LTR/ERV1	sk	REP
ZNF680	LTR27B	222.25	1.895	0	4	308.255	0.968726	43.1	43.2	LTR/ERV1	sk	REP
ZNF680	LTR1D	117	5.1375	0	4	308.255	0.968726	43.1	43.2	LTR/ERV1	sk	REP
ZNF680	MER39B	106.25	3.2625	0	4	308.255	0.968726	75.9	43.2	LTR/ERV1	sk	REP
ZNF680	MER61C	61.75	0.7775	0	4	308.255	0.968726	43.1	43.2	LTR/ERV1	sk	REP
ZNF680	MER52D	150.25	3.9575	0	4	308.255	0.968726	75.9	43.2	LTR/ERV1	sk	REP
ZNF680	LTR27	248	1.6625	0	4	308.255	0.968726	43.1	43.2	LTR/ERV1	sk	REP
ZNF680	MER52C	116	2.2325	0	4	308.255	0.968726	75.9	43.2	LTR/ERV1	sk	REP
ZNF681	LTR9	75	0.15	3.85e-172	1	171.415	1	43.1	29.4	LTR/ERV1	sk	REP
ZNF682	MER66C	90	0.13	0	2	308.255	1	43.1	43.2	LTR/ERV1	sk	REP
ZNF682	MER66A	61	0.09	8.82067e-289	2	288.054	0.934469	43.1	43.2	LTR/ERV1	sk	REP
ZNF682	MER66B	321	0.35	0	2	308.255	1	43.1	43.2	LTR/ERV1	sk	REP
ZNF684	MER41B	19	0.22	2.19e-27	1	26.6596	1	75.9	105	LTR/ERV1	sk	REP
ZNF695	MER4D	62	1.66	3.64e-71	1	70.4389	1	75.9	43.2	LTR/ERV1	sk	REP
ZNF699	LTR41	5	0.01	5.65e-10	1	9.24795	1	105	105	LTR/ERVL	sk	REP
ZNF701	MLT1J	96.5	2.51	2.14865e-234	2	233.668	1	105	29.4	LTR/ERVL-MaLR	sk	#N/A
ZNF705A	SVA_D	1193	59.04	0	1	308.255	1	15.8	312	Retroposon/SVA	sk	REP
ZNF705A	LTR12C	1275	112.72	0	1	308.255	1	19.9	312	LTR/ERV1	sk	REP
ZNF705A	SVA_F	364	24.72	2.01e-278	1	277.697	0.900868	0	312	Retroposon/SVA	sk	REP
ZNF705B	SVA_F	426	12.47	0	1	308.255	1	0	312	Retroposon/SVA	sk	#N/A
ZNF705B	LTR12C	595	56.88	0	1	308.255	1	19.9	312	LTR/ERV1	sk	#N/A
ZNF705B	SVA_D	1194	29.79	0	1	308.255	1	15.8	312	Retroposon/SVA	sk	#N/A
ZNF705D	LTR12C	643	47.26	0	1	308.255	1	19.9	312	LTR/ERV1	sk	#N/A
ZNF705D	SVA_D	1286	24.75	0	1	308.255	1	15.8	312	Retroposon/SVA	sk	#N/A
ZNF705D	SVA_C	230	4.87	8.75e-288	1	287.058	0.931236	15.8	312	Retroposon/SVA	sk	#N/A
ZNF705D	SVA_F	371	10.36	0	1	308.255	1	0	312	Retroposon/SVA	sk	#N/A
ZNF705E	SVA_D	96	0.31	4.79e-201	1	200.32	1	15.8	312	Retroposon/SVA	sk	#N/A
ZNF707	THE1B-int	366	4.7	0	1	308.255	1	43.1	105	LTR/ERVL-MaLR	sk	#N/A
ZNF708	MER41-int	54.5	2.8	4.65406e-110	2	109.332	1	75.9	43.2	LTR/ERV1	sk	#N/A
ZNF714	HERVK22-int	20	0.12	5.66e-35	1	34.2472	1	43.1	43.2	LTR/ERVK	sk	#N/A
ZNF716	LTR6A	4	0.05	0.00015	1	3.82391	1	29.1	43.2	LTR/ERV1	sk	REP
ZNF723	HERV9-int	151	9.04	1.07e-122	1	121.971	1	29.1	15.8	LTR/ERV1	sk	REP
ZNF726	HERVIP10F-int	21	0.03	1.52e-50	1	49.8182	1	29.1	29.4	LTR/ERV1	sk	REP
ZNF727	MER11C	95	0.14	1.49e-230	1	229.827	1	19.9	20.2	LTR/ERVK	sk	REP
ZNF727	MER11B	88	0.09	7.06e-230	1	229.151	0.99706	19.9	20.2	LTR/ERVK	sk	REP
ZNF728	HERV9-int	108	0.08	0	1	315.345	1	29.1	29.4	LTR/ERV1	sk	#N/A
ZNF730	PABL_A	124	0.1	0	1	308.255	1	75.9	29.4	LTR/ERV1	sk	REP
ZNF732	LTR13	37	0.01	3.13e-122	1	121.504	1	19.9	29.4	LTR/ERVK	sk	REP
ZNF736	LTR1D	383	2.43	0	1	308.255	0.959779	43.1	43.2	LTR/ERV1	sk	REP
ZNF736	MER52A	742	6.55	0	1	308.255	0.959779	75.9	43.2	LTR/ERV1	sk	REP
ZNF736	LTR28	227	1.09	0	1	308.255	0.959779	43.1	43.2	LTR/ERV1	sk	REP
ZNF736	MER52C	193	1.06	0	1	308.255	0.959779	75.9	43.2	LTR/ERV1	sk	REP
ZNF736	LTR27B	215	0.9	0	1	308.255	0.959779	43.1	43.2	LTR/ERV1	sk	REP
ZNF736	MER52D	210	1.87	0	1	308.255	0.959779	75.9	43.2	LTR/ERV1	sk	REP
ZNF736	LTR27	169	0.79	0	1	321.173	1	43.1	43.2	LTR/ERV1	sk	REP
ZNF737	HERVK14-int	9	0	1.82e-33	1	32.7399	1	29.1	29.4	LTR/ERVK	sk	REP
ZNF746	SVA_F	8	0.08	1.21e-11	1	10.9172	1	0	159	Retroposon/SVA	vk	#N/A
ZNF747	HUERS-P2-int	4	0.03	8.74e-06	1	5.05849	0.935017	43.1	159	LTR/ERV1	sk	#N/A
ZNF747	SVA_D	7	0.22	3.89e-06	1	5.41005	1	15.8	159	Retroposon/SVA	sk	#N/A
ZNF749	LTR3B	6	0	6.01e-17	1	16.2211	1	29.1	43.2	LTR/ERVK	sk	#N/A
ZNF761	MER9a3	157	0.03	0	1	308.255	1	29.1	29.4	LTR/ERVK	sk	#N/A
ZNF765	L1PA4	469	26.35	0	1	308.255	1	19.9	15.8	LINE/L1	sk	#N/A
ZNF765	L1PA5	766	22.78	0	1	308.255	1	19.9	15.8	LINE/L1	sk	#N/A
ZNF765	L1PA6	459	15.67	0	1	308.255	1	29.1	15.8	LINE/L1	sk	#N/A
ZNF766	MSTA	1037	38.1	0	1	308.255	1	43.1	43.2	LTR/ERVL-MaLR	sk	REP
ZNF766	THE1B	1192	45.13	0	1	308.255	1	43.1	43.2	LTR/ERVL-MaLR	sk	REP
ZNF766	THE1A	509	8.28	0	1	308.255	1	43.1	43.2	LTR/ERVL-MaLR	sk	REP
ZNF766	MSTB	822	16.79	0	1	308.255	1	43.1	43.2	LTR/ERVL-MaLR	sk	REP
ZNF766	MSTB1	590	9.9	0	1	308.255	1	75.9	43.2	LTR/ERVL-MaLR	sk	REP
ZNF766	THE1D	506	24.82	0	1	308.255	1	43.1	43.2	LTR/ERVL-MaLR	sk	REP
ZNF772	MLT1E3	2	0	0.00143	1	2.84466	1	105	105	LTR/ERVL-MaLR	sk	REP
ZNF776	MSTA	142	1.1	5.36e-247	1	246.271	1	43.1	96	LTR/ERVL-MaLR	sk	#N/A
ZNF777	L2a	161	108.837	2.47498e-11	3	10.6064	1	163.7	312.1	LINE/L2	vk	#N/A
ZNF778	MSTD	943	12.21	0	2	308.255	1	75.9	74	LTR/ERVL-MaLR	sk	REP
ZNF778	MSTC	197	4.985	0	2	308.255	1	75.9	74	LTR/ERVL-MaLR	sk	REP
ZNF780A	MER61E	99	0.06	2.24e-274	1	273.65	1	43.1	74	LTR/ERV1	sk	#N/A
ZNF780B	MER65C	250	0.1	0	1	308.255	1	75.9	74	LTR/ERV1	sk	REP
ZNF782	L1M4b	24	0.09	1.71e-48	1	47.767	1	105	105	LINE/L1	sk	REP
ZNF786	AluJb	309	66.29	1.03e-102	1	101.987	1	75.9	159	SINE/Alu	vk	REP
ZNF789	MER77B	25	0.12	8.5e-47	1	46.0706	1	105	159	LTR/ERVL	sk	REP
ZNF790	LTR33	16	0.04	4.82e-35	1	34.317	1	105	105	LTR/ERVL	sk	#N/A
ZNF791	L1MEf	11	0.38	3.47e-10	1	9.45967	1	105	90	LINE/L1	sk	REP
ZNF792	MER89	83	1.12	6.09608e-280	2	279.215	1	105	96	LTR/ERV1	sk	REP
ZNF793	THE1B-int	309.5	20.085	0	2	308.255	1	43.1	105	LTR/ERVL-MaLR	sk	REP
ZNF799	LOR1b	100	0.07	1e-273	1	273	1	75.9	76	LTR/ERV1	sk	REP
ZNF805	MLT1D	149	0.61	0	1	312.254	1	105	105	LTR/ERVL-MaLR	sk	REP
ZNF808	MER11C	220	0.98	0	1	308.255	1	19.9	29.4	LTR/ERVK	sk	#N/A
ZNF808	LTR7B	173	0.36	0	1	308.255	1	29.1	29.4	LTR/ERV1	sk	#N/A
ZNF808	MER11A	750	1.03	0	1	308.255	1	29.1	29.4	LTR/ERVK	sk	#N/A
ZNF808	MER11B	365	0.59	0	1	308.255	1	19.9	29.4	LTR/ERVK	sk	#N/A
ZNF813	LTR2	43	0.05	2.31e-107	1	106.636	1	29.1	29.4	LTR/ERV1	sk	#N/A
ZNF823	LTR26	239	4.87	1.11e-302	1	301.955	0.979562	75.9	76	LTR/ERV1	sk	REP
ZNF823	LTR8	585	30.38	0	1	308.255	1	43.1	76	LTR/ERV1	sk	REP
ZNF836	MSTA-int	70	0.11	4.92e-180	1	179.308	1	43.1	43.2	LTR/ERVL-MaLR	sk	#N/A
ZNF841	MSTA-int	44	0.15	8.58e-92	1	91.0665	1	43.1	43.2	LTR/ERVL-MaLR	sk	#N/A
ZNF845	LTR76	59	0.02	7.39e-178	1	177.131	1	75.9	29.4	LTR/ERV1	sk	#N/A
ZNF846	AluYa5	5	0.16	0.000115	1	3.9393	0.902782	15.8	105	SINE/Alu	sk	REP
ZNF846	MLT1F1-int	3	0.01	4.33e-05	1	4.36351	1	105	105	LTR/ERVL-MaLR	sk	REP
ZNF850	LTR19A	67	0.01	3.16e-219	1	218.5	0.947403	43.1	105	LTR/ERV1	sk	REP
ZNF850	LTR12C	108	0.35	2.34e-231	1	230.631	1	19.9	105	LTR/ERV1	sk	REP
ZNF852	SVA_F	3	0.01	0.000147	1	3.83268	1	0	159	Retroposon/SVA	sk	#N/A
ZNF878	MER66C	10	0.04	2.15e-18	1	17.6676	0.99324	43.1	76	LTR/ERV1	sk	REP
ZNF878	SVA_F	14	0.21	1.63e-18	1	17.7878	1	0	76	Retroposon/SVA	sk	REP
ZNF879	L1PB1	86	6.65	4.24e-61	1	60.3726	1	75.9	105	LINE/L1	sk	#N/A
ZNF880	L1M1	22	0.3	2.53e-31	1	30.5969	1	75.9	43.2	LINE/L1	sk	#N/A
ZNF891	LTR33B	12	0.01	2.07e-29	1	28.684	1	105	105	LTR/ERVL	sk	REP

### Sheet: Explanations
Column	Explanation
KZFP	KRAB-Zinc Finger protein name
Target Subfamily	Subfamily of the TE target
n peaks on subfamily	Number of peaks on the subfamily. Replicates where averaged
expected number of peaks	Expected number of peaks at random. Replicates where averaged
merged padj.final	Adjusted p-value of the enrichement of the KZFP on the TE subfamily. Replicates were merged using parallelFisher from the metapod R package
n merge	Number of replicates whose p-values were merged
minus_log10_padj	negative log10 transform of merged padj.final
weight	Normalization of minus_log10_padj by the max for each KZFP
TE age	Age of the TE subfamily in mio. years
KZFP age	Age of the KZFP in mio. years
TE family	Family of the TE subfamily
KRAB_type_Helleboid_2019	Highlighting standard (sk) and variant (vk) KRAB domains. Vk are thought to not interact with KAP1. As defined by Helleboid et al. 2019
KRAB_type_Tycko_2020	Highlighting repressor (REP) and activator (ACT) KRAB domains as defined by Tycko et al. 2020
