## Supplemental_Table1 for "Genetic features and genomic targets of human KRAB-Zinc Finger Proteins"

### Sheet: table_s1
chr	start	end	assigned_gene	strand	classification	age_MA	species	z_C2H2_miss	cluster
chr1	23688470	23693655	ZNF436	-	protein_coding	159	Opossum	-0.910143	noCluster
chr1	40922622	40929231	ZFP69B	+	protein_coding	105	Armadillo	1.10855	chr1.1
chr1	40954765	40961701	ZFP69	+	protein_coding	105	Armadillo	-0.102665	chr1.1
chr1	41006263	41013126	ZNF684	+	protein_coding	105	Tenrec	-0.834442	chr1.1
chr1	50307842	50312063	ZNF859P	+	unprocessed_pseudogene	6.7	Chimpanzee	NA	noCluster
chr1	192962729	192963798	ZNF101P2	-	processed_pseudogene	96	Megabat	NA	noCluster
chr1	227834250	227843463	ZNF678	+	protein_coding	29.4	Sooty mangabey	1.85835	noCluster
chr1	227884599	227894382	ZNF847P	-	unprocessed_pseudogene	9.1	Gorilla	NA	noCluster
chr1	247150274	247163370	ZNF695	-	protein_coding	43.2	Nancy Ma's night monkey	0.301075	chr1.2
chr1	247200762	247202833	ZNF670	-	protein_coding	43.2	Marmoset	1.43659	chr1.2
chr1	247263750	247265409	ZNF669	-	protein_coding	105	Elephant	0.906684	chr1.2
chr1	247319903	247323109	ZNF124	-	protein_coding	43.2	Nancy Ma's night monkey	0.301075	chr1.2
chr1	247353204	247363489	AL390728.4	-	transcribed_unprocessed_pseudogene	NA	NA	NA	chr1.2
chr2	95814407	95818998	ZNF514	-	protein_coding	105	Elephant	1.20949	noCluster
chr2	95843233	95847830	ZNF2	+	protein_coding	159	Opossum	-1.51575	noCluster
chr2	132844867	132862838	AC098826.1	+	unprocessed_pseudogene	NA	NA	NA	noCluster
chr2	133070447	133076219	ZNF806	+	unprocessed_pseudogene	105	Elephant	NA	noCluster
chr2	203925656	203927117	AC023271.1	-	processed_pseudogene	29.4	Angolan colobus	NA	noCluster
chr3	31836003	31837575	ZNF587P1	+	processed_pseudogene	6.7	Chimpanzee	NA	noCluster
chr3	32030640	32032503	ZNF860	+	protein_coding	29.4	Black snub-nosed monkey	-1.02025	noCluster
chr3	40523386	40529435	ZNF619	+	protein_coding	105	Manatee	0.119392	chr3.1
chr3	40552966	40558327	ZNF620	+	protein_coding	NA	NA	0.820168	chr3.1
chr3	40570815	40574284	ZNF621	+	protein_coding	105	Manatee	0.0415281	chr3.1
chr3	42949519	42956795	ZNF662	+	protein_coding	105	Tenrec	0.982385	noCluster
chr3	44488078	44492059	ZNF445	-	protein_coding	105	Tenrec	-1.38598	chr3.2
chr3	44540715	44544154	ZNF852	-	protein_coding	159	Tasmanian devil	1.05809	chr3.2
chr3	44609804	44612825	ZKSCAN7	+	protein_coding	159	Opossum	0.161319	chr3.2
chr3	44673970	44685562	ZNF197	+	protein_coding	105	Tenrec	-0.607339	chr3.2
chr3	48302308	48311167	ZNF589	+	protein_coding	NA	NA	0.301075	noCluster
chr3	75786097	75790881	ZNF717	-	protein_coding	NA	NA	NA	noCluster
chr3	101076124	101077332	ZNF90P1	+	processed_pseudogene	9.1	Gorilla	NA	noCluster
chr4	59328	87317	ZNF595	+	protein_coding	43.2	Bolivian squirrel monkey	NA	chr4.1
chr4	59328	155306	ZNF718	+	protein_coding	NA	NA	NA	chr4.1
chr4	212446	248619	ZNF876P	+	transcribed_unprocessed_pseudogene	29.4	Sooty mangabey	NA	chr4.1
chr4	262778	289938	ZNF732	-	protein_coding	29.4	Golden snub-nosed monkey	2.52164	chr4.1
chr4	337576	369310	ZNF141	+	protein_coding	43.2	Nancy Ma's night monkey	-0.0622906	chr4.1
chr4	435425	466484	ZNF721	-	protein_coding	NA	NA	0.77503	chr4.1
chr4	9385643	9388995	AC116655.1	-	unprocessed_pseudogene	NA	NA	NA	noCluster
chr4	26113507	26115431	AC097714.1	+	processed_pseudogene	NA	NA	NA	noCluster
chr4	103382447	103383409	AF213884.2	+	processed_pseudogene	NA	NA	NA	noCluster
chr4	111337415	111339660	ZNF969P	+	processed_pseudogene	6.7	Chimpanzee(v4)	NA	noCluster
chr5	23509587	23527843	PRDM9	+	protein_coding	0	human-specific	-0.397705	noCluster
chr5	105878784	105880022	AC114940.1	-	processed_pseudogene	NA	NA	NA	noCluster
chr5	150275003	150278110	ZNF300	-	protein_coding	105	Elephant	-0.455936	chr5.1
chr5	150310342	150322232	ZNF300P1	-	transcribed_unprocessed_pseudogene	105	Elephant	NA	chr5.1
chr5	150329773	150332016	AC022106.1	-	unprocessed_pseudogene	NA	NA	NA	chr5.1
chr5	163282299	163283610	AC008432.1	-	processed_pseudogene	NA	NA	NA	noCluster
chr5	178139078	178154120	ZNF354A	-	protein_coding	105	Elephant	-0.816972	chr5.2
chr5	178293250	178311253	ZNF354B	+	protein_coding	105	Tenrec	-0.956728	chr5.2
chr5	178339596	178359694	ZFP2	+	protein_coding	105	Tenrec	NA	chr5.2
chr5	178373365	178392959	ZNF454	+	protein_coding	105	Tenrec	-0.304534	chr5.2
chr5	178454479	178460635	ZNF879	+	protein_coding	105	Manatee	-1.09648	chr5.2
chr5	178503451	178506987	ZNF354C	+	protein_coding	105	Tenrec	-0.0292574	chr5.2
chr6	27326096	27331075	ZNF204P	-	processed_pseudogene	6.7	Bonobo	NA	noCluster
chr6	27419093	27425182	ZNF184	-	protein_coding	105	Armadillo	-1.03764	noCluster
chr6	28120044	28121762	ZKSCAN8	+	protein_coding	159	Opossum	-0.708273	chr6.1
chr6	28212920	28214864	ZKSCAN4	-	protein_coding	159	Tasmanian devil	-0.737112	chr6.1
chr6	28331474	28334035	ZKSCAN3	+	protein_coding	159	Tasmanian devil	-0.477565	chr6.1
chr6	28962876	28967384	ZNF311	-	protein_coding	105	Armadillo	-0.347792	noCluster
chr6	29640504	29643830	ZFP57	-	protein_coding	105	Manatee	-1.21295	noCluster
chr7	5096931	5105190	RBAK	+	protein_coding	105	Tenrec	-0.477565	noCluster
chr7	5160893	5167368	ZNF890P	-	transcribed_unprocessed_pseudogene	0	human-specific	NA	noCluster
chr7	5879585	5887363	ZNF815P	+	transcribed_unprocessed_pseudogene	0	human-specific	NA	noCluster
chr7	6683458	6694038	ZNF316	+	protein_coding	159	Opossum	NA	noCluster
chr7	6730523	6737436	ZNF12	-	protein_coding	105	Tenrec	-1.39463	noCluster
chr7	55990860	56007627	ZNF713	+	protein_coding	312	Painted Turtle	-0.0622906	noCluster
chr7	56706637	56718384	AC095038.1	-	unprocessed_pseudogene	NA	NA	NA	noCluster
chr7	57187415	57194419	ZNF479	-	protein_coding	20.2	Gibbon	-0.0292574	noCluster
chr7	57522171	57530230	ZNF716	+	protein_coding	43.2	Marmoset	1.51229	noCluster
chr7	62751759	62758764	ZNF733P	-	transcribed_unprocessed_pseudogene	20.2	Gibbon	NA	noCluster
chr7	62910202	62917202	ZNF734P	+	unprocessed_pseudogene	20.2	Gibbon	NA	noCluster
chr7	63465995	63476268	AC115220.1	+	protein_coding	NA	NA	NA	chr7.1
chr7	63529274	63539681	ZNF727	+	protein_coding	20.2	Gibbon	0.66444	chr7.1
chr7	63673475	63680801	ZNF735	+	protein_coding	NA	NA	NA	chr7.1
chr7	63720604	63727826	ZNF679	+	protein_coding	43.2	Marmoset	0.820168	chr7.1
chr7	63796642	63809579	ZNF736	+	protein_coding	43.2	Bolivian squirrel monkey	0.0992051	chr7.1
chr7	63981204	64004804	ZNF680	-	protein_coding	43.2	Marmoset	0.603879	chr7.1
chr7	64151631	64169820	ZNF107	+	protein_coding	43.2	Marmoset	0.528178	chr7.1
chr7	64275301	64293852	ZNF138	+	protein_coding	9.1	Gorilla	3.02631	chr7.1
chr7	64377964	64389482	ZNF273	+	protein_coding	43.2	Nancy Ma's night monkey	0.482757	chr7.1
chr7	64437209	64442488	ZNF117	-	protein_coding	29.4	Angolan colobus	0.846123	chr7.1
chr7	64852820	64865365	ZNF92	+	protein_coding	43.2	Bolivian squirrel monkey	-0.359589	noCluster
chr7	99077289	99085090	ZNF789	+	protein_coding	159	Tasmanian devil	-0.996659	chr7.2
chr7	99091196	99096459	ZNF394	-	protein_coding	105	Elephant	-0.996659	chr7.2
chr7	99117815	99124019	ZKSCAN5	+	protein_coding	159	Opossum	-0.758741	chr7.2
chr7	99159996	99171351	ZNF655	+	protein_coding	96	Cow	NA	chr7.2
chr7	99627877	99631745	ZKSCAN1	+	protein_coding	159	Opossum	-1.51575	noCluster
chr7	99668852	99672878	ZNF3	-	protein_coding	159	Opossum	-1.51575	noCluster
chr7	148767601	148777803	ZNF786	-	protein_coding	159	Tasmanian devil	-0.0882452	chr7.3
chr7	148800730	148815434	ZNF425	-	protein_coding	96	Horse	-0.463905	chr7.3
chr7	148863255	148876734	ZNF398	+	protein_coding	312.1	American Alligator	-1.06155	chr7.3
chr7	148903793	148921679	ZNF282	+	protein_coding	312.1	Anole lizard	-1.15239	chr7.3
chr7	148947777	148951449	ZNF212	+	protein_coding	312.1	Budgerigar	-0.910143	chr7.3
chr7	148963915	148979341	ZNF783	+	protein_coding	312.1	Medium Ground Finch	-1.06155	chr7.3
chr7	149128878	149151322	ZNF777	-	protein_coding	312.1	Medium Ground Finch	-1.51575	chr7.3
chr7	149171645	149191200	ZNF746	-	protein_coding	159	Tasmanian devil	-1.51575	chr7.3
chr8	192892	196338	ZNF596	+	protein_coding	96	Megabat	1.6224	noCluster
chr8	7215398	7218752	ZNF705G	-	protein_coding	312	Painted Turtle	6.65997	noCluster
chr8	7806656	7810012	ZNF705B	+	protein_coding	312	Painted Turtle	NA	noCluster
chr8	11967414	11970766	ZNF705D	+	protein_coding	312	Painted Turtle	NA	noCluster
chr8	12213654	12217003	ZNF705C	+	NA	312	Painted Turtle	NA	noCluster
chr8	144773248	144776682	ZNF707	+	protein_coding	105	Elephant	-0.996659	noCluster
chr8	145930955	145933674	AF186192.2	+	transcribed_unprocessed_pseudogene	NA	NA	NA	chr8.1
chr8	145947196	145979697	ZNF251	-	protein_coding	105	Manatee	-0.607339	chr8.1
chr8	145998674	146003543	ZNF34	-	protein_coding	105	Manatee	-1.21295	chr8.1
chr8	146029031	146033723	ZNF517	+	protein_coding	105	Armadillo	0.301075	chr8.1
chr8	146054868	146068544	ZNF7	+	protein_coding	105	Armadillo	-1.12643	chr8.1
chr8	146106911	146115438	ZNF250	-	protein_coding	105	Armadillo	-1.376	chr8.1
chr8	146201678	146225109	ZNF252P	-	transcribed_unprocessed_pseudogene	159	Tasmanian devil	NA	chr8.1
chr9	35147592	35149172	AL353795.1	-	processed_pseudogene	NA	NA	NA	noCluster
chr9	39444541	39457000	ZNF658B-1	-	NA	NA	NA	NA	noCluster
chr9	40772139	40784597	ZNF658	-	protein_coding	105	Elephant	NA	noCluster
chr9	41589560	41602018	ZNF658B-2	-	NA	NA	NA	NA	noCluster
chr9	69830296	69848755	AL359955.1	+	unprocessed_pseudogene	NA	NA	NA	noCluster
chr9	95608674	95618594	ZNF484	-	protein_coding	105	Armadillo	-0.218019	noCluster
chr9	97054628	97063625	ZNF169	+	protein_coding	96	Sheep	-0.524756	noCluster
chr9	99491392	99500863	AL589843.1	+	lncRNA	NA	NA	NA	chr9.1
chr9	99521161	99525908	ZNF510	-	protein_coding	105	Armadillo	0.301075	chr9.1
chr9	99580216	99607292	ZNF782	-	protein_coding	105	Elephant	-0.194423	chr9.1
chr9	104162171	104171913	ZNF189	+	protein_coding	105	Manatee	NA	noCluster
chr9	114296024	114305438	ZNF483	+	protein_coding	105	Manatee	-1.35059	noCluster
chr9	115805028	115812191	ZFP37	-	protein_coding	105	Tenrec	0.301075	noCluster
chr10	28627804	28629862	ZNF101P1	-	processed_pseudogene	0	human-specific	NA	noCluster
chr10	38120572	38127033	ZNF248	-	protein_coding	105	Tenrec	-0.996659	chr10.1
chr10	38172546	38185734	ZNF37CP-ZNF33CP	+	NA	NA	NA	NA	chr10.1
chr10	38241081	38246468	ZNF25	-	protein_coding	105	Elephant	0.755281	chr10.1
chr10	38305822	38345365	ZNF33A	+	protein_coding	105	Armadillo	-0.0395802	chr10.1
chr10	38403688	38408217	ZNF37A	+	protein_coding	96	Alpaca	-0.425656	chr10.1
chr10	42830552	42850881	LOC441666	-	NA	NA	NA	NA	chr10.2
chr10	43014691	43019180	ZNF37BP	-	transcribed_processed_pseudogene	105	Manatee	NA	chr10.2
chr10	43088084	43127863	ZNF33B	-	protein_coding	105	Armadillo	-0.493787	chr10.2
chr10	43971174	43978429	ZNF487	+	protein_coding	105	Armadillo	NA	chr10.3
chr10	43991469	44020636	AL450326.2	+	unprocessed_pseudogene	NA	NA	NA	chr10.3
chr10	44052168	44063463	ZNF239	-	protein_coding	105	Manatee	-0.910143	chr10.3
chr10	44104067	44112787	ZNF485	+	protein_coding	105	Armadillo	-0.689922	chr10.3
chr10	82057538	82059247	ZNF519P1	+	processed_pseudogene	NA	NA	NA	noCluster
chr10	132080719	132084868	AL157712.1	-	unprocessed_pseudogene	NA	NA	NA	noCluster
chr11	3380353	3392927	ZNF195	-	protein_coding	43.2	Nancy Ma's night monkey	-0.102665	noCluster
chr11	6964319	6977744	ZNF215	+	protein_coding	312	Painted Turtle	0.301075	noCluster
chr11	7021185	7024060	ZNF214	-	protein_coding	105	Armadillo	2.1179	noCluster
chr11	23810843	23812195	AC100768.2	+	lncRNA	NA	NA	NA	noCluster
chr11	40466820	40468691	AC090720.1	-	transcribed_processed_pseudogene	NA	NA	NA	noCluster
chr11	71527458	71530811	ZNF705E	-	protein_coding	312	Painted Turtle	NA	noCluster
chr11	78095955	78096749	not_annotated_1	+	NA	NA	NA	NA	noCluster
chr11	98435878	98437493	AP003038.1	-	processed_pseudogene	NA	NA	NA	noCluster
chr11	123596722	123598964	ZNF202	-	protein_coding	159	Tasmanian devil	-0.834442	noCluster
chr11	129165290	129166338	ZNF123P	-	processed_pseudogene	0	human-specific	NA	noCluster
chr12	8326927	8330278	ZNF705A	+	protein_coding	312	Painted Turtle	-0.910143	noCluster
chr12	44402458	44403244	ZNF75BP	-	processed_pseudogene	NA	NA	NA	noCluster
chr12	47782932	47784031	LINC02156	+	lncRNA	NA	NA	NA	noCluster
chr12	48736806	48739251	ZNF641	-	protein_coding	105	Manatee	-0.789021	noCluster
chr12	58360849	58362098	AC084033.1	+	processed_pseudogene	NA	NA	NA	noCluster
chr12	133501967	133509741	ZNF605	-	protein_coding	105	Tenrec	NA	chr12.1
chr12	133583633	133588061	ZNF26	+	protein_coding	105	Armadillo	NA	chr12.1
chr12	133624546	133635500	ZNF84	+	protein_coding	105	Armadillo	NA	chr12.1
chr12	133659694	133683168	ZNF140	+	protein_coding	105	Armadillo	-0.607339	chr12.1
chr12	133696890	133698378	ZNF891	-	protein_coding	105	Elephant	NA	chr12.1
chr12	133727619	133733533	ZNF10	+	protein_coding	105	Manatee	-1.15239	chr12.1
chr12	133768080	133781098	ZNF268	+	protein_coding	105	Elephant	0.14309	chr12.1
chr13	19041311	19059578	ZNF962P	-	unprocessed_pseudogene	20.2	Gibbon	NA	noCluster
chr14	19170512	19188731	ZNF72P	-	unprocessed_pseudogene	20.2	Gibbon	NA	noCluster
chr16	3166433	3170239	ZNF205	+	protein_coding	159	Opossum	-1.06155	chr16.1
chr16	3188981	3191321	ZNF213	+	protein_coding	159	Opossum	-1.15239	chr16.1
chr16	3336028	3340549	ZNF263	+	protein_coding	159	Tasmanian devil	-0.910143	chr16.1
chr16	3363054	3367863	ZNF75A	+	protein_coding	NA	NA	-0.0622906	chr16.1
chr16	3486441	3490927	ZNF597	-	protein_coding	105	Armadillo	-0.218019	chr16.1
chr16	4802442	4810583	ZNF500	-	protein_coding	159	Opossum	-1.51575	noCluster
chr16	25251229	25263347	ZKSCAN2	-	protein_coding	159	Opossum	1.20949	noCluster
chr16	30543951	30545892	ZNF747	-	protein_coding	159	Opossum	NA	chr16.2
chr16	30566646	30569428	ZNF764	-	protein_coding	159	Opossum	0.603879	chr16.2
chr16	30581368	30582875	ZNF688	-	protein_coding	159	Opossum	0.301075	chr16.2
chr16	30594012	30596848	ZNF785	-	protein_coding	96	White rhinoceros	0.301075	chr16.2
chr16	30615653	30621278	ZNF689	-	protein_coding	105	Manatee	-1.15239	chr16.2
chr16	31733952	31767101	ZNF720	+	protein_coding	43.2	Marmoset	NA	noCluster
chr16	31895824	31928109	ZNF267	+	protein_coding	43.2	Marmoset	-0.218019	noCluster
chr16	68591906	68598583	ZFP90	+	protein_coding	105	Armadillo	-1.376	noCluster
chr16	71482013	71488065	ZNF23	-	protein_coding	105	Tenrec	0.0739714	noCluster
chr16	71509228	71512902	ZNF19	-	protein_coding	NA	NA	-0.304534	noCluster
chr16	75200673	75204214	ZFP1	+	protein_coding	105	Armadillo	-0.834442	noCluster
chr16	89289570	89295030	ZNF778	+	protein_coding	74	Bushbaby	1.33926	noCluster
chr16	90124281	90141873	PRDM7	-	protein_coding	352	Tibetan Frog	NA	noCluster
chr17	11881297	11887535	ZNF18	-	protein_coding	312	Painted Turtle	-0.0622906	noCluster
chr17	15609706	15620586	ZNF286A	+	protein_coding	159	Tasmanian devil	NA	noCluster
chr17	16455193	16467133	ZNF287	-	protein_coding	105	Armadillo	-1.25621	noCluster
chr17	16525625	16538064	ZNF624	-	protein_coding	105	Armadillo	-0.69818	noCluster
chr17	52030317	52032682	AC023934.1	+	processed_pseudogene	NA	NA	NA	noCluster
chr18	9785120	9787745	ZNF415P1	+	processed_pseudogene	NA	NA	NA	noCluster
chr18	14104843	14124469	ZNF519	-	protein_coding	96	Shrew	0.704814	noCluster
chr18	15254423	15273147	AP005901.4	+	unprocessed_pseudogene	NA	NA	NA	noCluster
chr19	2827620	2834775	ZNF554	+	protein_coding	105	Manatee	-0.218019	chr19.1
chr19	2850590	2853821	ZNF555	+	protein_coding	96	Chinese pangolin	-0.667899	chr19.1
chr19	2873499	2878297	ZNF556	+	protein_coding	96	Ferret	1.71416	chr19.1
chr19	2915525	2918197	ZNF57	+	protein_coding	29.4	Black snub-nosed monkey	0.580587	chr19.1
chr19	2933498	2939399	ZNF77	-	protein_coding	76	Malayan flying lemur	1.36089	chr19.1
chr19	7076397	7083740	ZNF557	+	protein_coding	105	Manatee	0.301075	noCluster
chr19	8921971	8931976	ZNF558	-	protein_coding	105	Manatee	-0.910143	noCluster
chr19	9267949	9272061	ZNF317	+	protein_coding	105	Manatee	-1.09648	chr19.2
chr19	9406168	9413174	ZNF699	-	protein_coding	105	Tenrec	0.171301	chr19.2
chr19	9449874	9453971	ZNF559	+	protein_coding	43.2	Nancy Ma's night monkey	0.502944	chr19.2
chr19	9489643	9492429	ZNF177	+	protein_coding	105	Manatee	-0.218019	chr19.2
chr19	9522971	9529301	ZNF266	-	protein_coding	90	Rabbit	1.66369	chr19.2
chr19	9577170	9584995	ZNF560	-	protein_coding	NA	NA	-0.607339	chr19.2
chr19	9638978	9644636	ZNF426	-	protein_coding	90	Mouse	0.466241	chr19.2
chr19	9720923	9727841	ZNF561	-	protein_coding	43.2	Bolivian squirrel monkey	NA	chr19.2
chr19	9763485	9768805	ZNF562	-	protein_coding	43.2	Nancy Ma's night monkey	-0.607339	chr19.2
chr19	9800861	9804490	ZNF812P	-	transcribed_unprocessed_pseudogene	NA	NA	NA	chr19.2
chr19	9867398	9874078	ZNF846	-	protein_coding	105	Manatee	1.6224	chr19.2
chr19	11725347	11728641	ZNF627	+	protein_coding	74	Coquerel's sifaka	-0.243973	chr19.3
chr19	11759178	11763684	ZNF887P	+	transcribed_unprocessed_pseudogene	NA	NA	NA	chr19.3
chr19	11793366	11797043	ZNF833P	+	transcribed_unprocessed_pseudogene	NA	NA	NA	chr19.3
chr19	11832533	11836136	ZNF823	-	protein_coding	76	Malayan flying lemur	-0.266684	chr19.3
chr19	11867365	11870717	AC008543.2	-	unprocessed_pseudogene	NA	NA	NA	chr19.3
chr19	11888431	11893050	ZNF441	+	protein_coding	43.2	Nancy Ma's night monkey	-1.27351	chr19.3
chr19	11915362	11918067	ZNF491	+	protein_coding	15.8	Orangutan	NA	chr19.3
chr19	11941103	11944622	ZNF440	+	protein_coding	29.4	Pig-tailed macaque	1.20949	chr19.3
chr19	11977025	11980114	ZNF439	+	protein_coding	9.1	Gorilla	0.466241	chr19.3
chr19	12014393	12017064	ZNF69	+	protein_coding	29.4	African Green Monkey	NA	chr19.3
chr19	12058001	12061412	ZNF700	+	protein_coding	NA	NA	0.502944	chr19.3
chr19	12087858	12090946	ZNF763	+	protein_coding	6.7	Bonobo	1.39117	chr19.3
chr19	12125677	12129101	ZNF433	-	protein_coding	74	Grey mouse lemur	1.00762	chr19.3
chr19	12154628	12157569	ZNF878	-	protein_coding	76	Malayan flying lemur	-0.607339	chr19.3
chr19	12184851	12188514	ZNF844	+	protein_coding	29.4	Golden snub-nosed monkey	1.51229	chr19.3
chr19	12221125	12224519	ZNF788P	+	transcribed_unprocessed_pseudogene	NA	NA	NA	noCluster
chr19	12243416	12246704	ZNF20	-	protein_coding	NA	NA	0.603879	chr19.3
chr19	12256171	12258611	ZNF625	-	protein_coding	74	Grey mouse lemur	-0.737112	chr19.3
chr19	12296605	12299216	ZNF136	+	protein_coding	74	Coquerel's sifaka	0.021563	chr19.3
chr19	12318152	12320224	AC012618.3	+	transcribed_unprocessed_pseudogene	NA	NA	NA	chr19.3
chr19	12358100	12361177	ZNF44_alt	-	NA	NA	NA	NA	chr19.3
chr19	12383239	12386891	ZNF44	-	protein_coding	NA	NA	0.179953	chr19.3
chr19	12428721	12433519	ZNF563	-	protein_coding	76	Malayan flying lemur	1.02781	chr19.3
chr19	12460532	12463922	ZNF442	-	protein_coding	76	Malayan flying lemur	-0.546778	chr19.3
chr19	12490644	12494495	AC008758.3	-	transcribed_unprocessed_pseudogene	NA	NA	NA	chr19.3
chr19	12501282	12504231	ZNF799	-	protein_coding	76	Malayan flying lemur	NA	chr19.3
chr19	12540972	12544005	ZNF443	-	protein_coding	76	Malayan flying lemur	0.982385	chr19.3
chr19	12574122	12577658	ZNF709	-	protein_coding	NA	NA	-1.32451	chr19.3
chr19	12637340	12639504	ZNF564	-	protein_coding	76	Malayan flying lemur	-0.546778	chr19.3
chr19	12691316	12694364	ZNF490	-	protein_coding	43.2	Bolivian squirrel monkey	-0.677217	chr19.3
chr19	12734519	12740065	ZNF791	+	protein_coding	90	Rat	-1.30201	chr19.3
chr19	14805827	14830059	ZNF333	+	protein_coding	NA	NA	-0.0622906	noCluster
chr19	15932663	15934610	ZNF861P	-	unprocessed_pseudogene	76	Malayan flying lemur	NA	noCluster
chr19	19788678	19791046	ZNF101	+	protein_coding	43.2	Marmoset	-0.506404	chr19.4
chr19	19822178	19825290	ZNF14	-	protein_coding	43.2	Bolivian squirrel monkey	0.301075	chr19.4
chr19	19905274	19917871	ZNF506	-	protein_coding	43.2	Bolivian squirrel monkey	0.528178	chr19.4
chr19	19944287	19946887	AC011477.1	+	transcribed_unprocessed_pseudogene	NA	NA	NA	chr19.4
chr19	19989295	20003642	ZNF253	+	protein_coding	29.4	Black snub-nosed monkey	0.301075	chr19.4
chr19	20026094	20045681	ZNF93	+	protein_coding	9.1	Gorilla	0.868833	chr19.4
chr19	20116721	20135179	ZNF682	-	protein_coding	43.2	Bolivian squirrel monkey	0.846123	chr19.4
chr19	20215053	20230956	ZNF90	+	protein_coding	9.1	Gorilla	0.906684	chr19.4
chr19	20295170	20308887	ZNF486	+	protein_coding	29.4	Golden snub-nosed monkey	2.31977	chr19.4
chr19	20405903	20414488	AC078899.4	+	unprocessed_pseudogene	NA	NA	NA	chr19.4
chr19	20508157	20520759	ZNF826P_alt	-	NA	NA	NA	NA	chr19.4
chr19	20577316	20592751	ZNF826P	-	transcribed_unprocessed_pseudogene	9.1	Gorilla	NA	chr19.4
chr19	20634067	20651342	AC008554.2	+	lncRNA	NA	NA	NA	chr19.4
chr19	20726376	20736635	ZNF737	-	protein_coding	29.4	Rhesus macaque	1.13961	chr19.4
chr19	20806838	20829205	ZNF626	-	protein_coding	29.4	Rhesus macaque	0.482757	chr19.4
chr19	20975323	20990083	ZNF66	+	protein_coding	29.4	Pig-tailed macaque	1.20949	chr19.4
chr19	21116835	21133084	ZNF85	+	protein_coding	29.4	Drill	0.906684	chr19.4
chr19	21216267	21241521	ZNF430	+	protein_coding	43.2	Nancy Ma's night monkey	0.135909	chr19.4
chr19	21280996	21301448	ZNF714	+	protein_coding	43.2	Nancy Ma's night monkey	0.906684	chr19.4
chr19	21349143	21366871	ZNF431	+	protein_coding	43.2	Nancy Ma's night monkey	-1.06155	chr19.4
chr19	21404287	21428034	AC010620.2	-	unprocessed_pseudogene	NA	NA	NA	chr19.4
chr19	21475855	21493423	ZNF708	-	protein_coding	43.2	Nancy Ma's night monkey	1.59881	chr19.4
chr19	21558045	21569928	ZNF738	+	protein_coding	NA	NA	NA	chr19.4
chr19	21587936	21609214	ZNF493	+	protein_coding	29.4	Black snub-nosed monkey	1.51229	chr19.4
chr19	21712465	21720784	ZNF429	+	protein_coding	29.4	Sooty mangabey	2.23902	chr19.4
chr19	21820778	21839612	AC123912.3	+	unprocessed_pseudogene	NA	NA	NA	chr19.4
chr19	21908731	21927863	ZNF100	-	protein_coding	43.2	Nancy Ma's night monkey	0.796573	chr19.4
chr19	21989721	22002017	ZNF43	-	protein_coding	43.2	Marmoset	1.63979	chr19.4
chr19	22153002	22171705	ZNF208	-	protein_coding	6.7	Chimpanzee(v4)	1.66369	chr19.4
chr19	22255616	22272651	ZNF257	+	protein_coding	29.4	Rhesus macaque	0.796573	chr19.4
chr19	22362097	22379522	ZNF676	-	protein_coding	15.8	Orangutan	0.0415281	chr19.4
chr19	22486565	22501475	ZNF729	+	protein_coding	29.4	African Green Monkey	0.942308	chr19.4
chr19	22574416	22586308	ZNF98	-	protein_coding	43.2	Nancy Ma's night monkey	0.161319	chr19.4
chr19	22646730	22655464	ZNF209P	+	unprocessed_pseudogene	6.7	Chimpanzee	NA	chr19.4
chr19	22836114	22847968	ZNF492	+	protein_coding	43.2	Nancy Ma's night monkey	0.452477	chr19.4
chr19	22937227	22952120	ZNF99	-	protein_coding	29.4	African Green Monkey	0.820168	chr19.4
chr19	23031068	23041202	ZNF723	+	protein_coding	15.8	Orangutan	NA	chr19.4
chr19	23157793	23171247	ZNF728	-	protein_coding	29.4	Drill	0.0415281	chr19.4
chr19	23316887	23329672	ZNF730	+	protein_coding	29.4	Black snub-nosed monkey	0.301075	chr19.4
chr19	23404795	23415089	ZNF724	-	protein_coding	NA	NA	NA	chr19.4
chr19	23494122	23525689	ZNF91_alt	-	NA	NA	NA	NA	chr19.4
chr19	23541517	23557560	ZNF91	-	protein_coding	NA	NA	-0.209908	chr19.4
chr19	23674387	23688777	ZNF725P	-	unprocessed_pseudogene	6.7	Bonobo	NA	chr19.4
chr19	23836060	23845954	ZNF675	-	protein_coding	29.4	Black snub-nosed monkey	0.796573	chr19.4
chr19	23925883	23938347	ZNF681	-	protein_coding	29.4	African Green Monkey	1.12691	chr19.4
chr19	23990633	24016337	RPSAP58	+	processed_pseudogene	NA	NA	NA	chr19.4
chr19	24102180	24118949	ZNF726	+	protein_coding	29.4	Olive baboon	2.24767	chr19.4
chr19	24288747	24311453	ZNF254	+	protein_coding	43.2	Marmoset	1.83839	chr19.4
chr19	35033456	35036291	ZNF807	-	unprocessed_pseudogene	105	Armadillo	NA	chr19.5
chr19	35173681	35176451	ZNF302	+	protein_coding	105	Armadillo	2.1179	chr19.5
chr19	35230052	35232903	ZNF181	+	protein_coding	105	Armadillo	-0.855088	chr19.5
chr19	35249950	35260454	ZNF599	-	protein_coding	105	Armadillo	0.0415281	chr19.5
chr19	35422776	35435724	ZNF30	+	protein_coding	96	Horse	1.77725	chr19.5
chr19	35449006	35451892	ZNF792	-	protein_coding	96	Shrew	-0.758741	chr19.5
chr19	36673376	36699536	ZNF565	-	protein_coding	NA	NA	-1.06155	chr19.6
chr19	36831137	36853134	ZFP14	-	protein_coding	105	Tenrec	-1.23624	chr19.6
chr19	36883657	36898909	ZFP82	-	protein_coding	105	Tenrec	-0.153132	chr19.6
chr19	36939968	36964354	ZNF566	-	protein_coding	105	Armadillo	-0.737112	chr19.6
chr19	37037875	37045692	ZNF529	-	protein_coding	105	Armadillo	0.301075	chr19.6
chr19	37100834	37118425	ZNF382	+	protein_coding	105	Manatee	-1.51575	chr19.6
chr19	37129614	37149321	ZNF461	-	protein_coding	105	Elephant	-0.607339	chr19.6
chr19	37203293	37211543	ZNF567	+	protein_coding	105	Manatee	-0.996659	chr19.6
chr19	37238680	37253327	ZNF850	-	protein_coding	105	Armadillo	-1.04472	chr19.6
chr19	37309577	37314689	ZNF790	-	protein_coding	105	Elephant	0.755281	chr19.6
chr19	37339364	37369160	ZNF345	+	protein_coding	43.2	Nancy Ma's night monkey	NA	chr19.6
chr19	37382402	37399355	ZNF829	-	protein_coding	105	Elephant	0.0992051	chr19.6
chr19	37427653	37441963	ZNF568	+	protein_coding	NA	NA	0.179953	chr19.6
chr19	37482080	37488600	ZNF568_alt	+	NA	NA	NA	NA	chr19.6
chr19	37581902	37619888	ZNF420	+	protein_coding	105	Tenrec	-0.559527	chr19.6
chr19	37642496	37647251	ZNF585A	-	protein_coding	105	Elephant	-0.879863	chr19.6
chr19	37676134	37681046	ZNF585B	-	protein_coding	105	Elephant	-0.243973	chr19.6
chr19	37726456	37734554	ZNF383	+	protein_coding	105	Elephant	-0.855088	chr19.6
chr19	37838097	37854752	ZNF875	+	protein_coding	NA	NA	NA	noCluster
chr19	37870027	37880763	ZNF527	+	protein_coding	105	Elephant	-0.855088	chr19.6
chr19	37903507	37917274	ZNF569	-	protein_coding	105	Elephant	-0.506404	chr19.6
chr19	37966788	37976084	ZNF570	+	protein_coding	105	Tenrec	-0.194423	chr19.6
chr19	38023263	38028727	ZNF793	+	protein_coding	105	Elephant	0.603879	chr19.6
chr19	38055505	38074992	ZNF571	-	protein_coding	105	Tenrec	0.528178	chr19.6
chr19	38090532	38104152	ZNF540	+	protein_coding	90	Squirrel	0.194203	chr19.6
chr19	38125893	38135631	ZFP30	-	protein_coding	105	Tenrec	-0.304534	chr19.6
chr19	38159296	38167290	ZNF781	-	protein_coding	6.7	Chimpanzee(v4)	NA	chr19.6
chr19	38188946	38200717	ZNF607	-	protein_coding	74	Bushbaby	0.301075	chr19.6
chr19	38229410	38262324	ZNF573	-	protein_coding	96	Ferret	1.06605	chr19.6
chr19	40513186	40521658	ZNF546	+	protein_coding	105	Manatee	0.466241	chr19.7
chr19	40539520	40554697	ZNF780B	-	protein_coding	74	Grey mouse lemur	0.993199	chr19.7
chr19	40579688	40589138	ZNF780A	-	protein_coding	74	Grey mouse lemur	0.301075	chr19.7
chr19	44341210	44353275	ZNF283	+	protein_coding	105	Manatee	-0.910143	chr19.8
chr19	44376727	44384282	ZNF404	-	protein_coding	105	Manatee	0.560621	chr19.8
chr19	44417601	44423845	ZNF45	-	protein_coding	105	Elephant	-0.218019	chr19.8
chr19	44469107	44471569	ZNF221	+	protein_coding	105	Manatee	0.949941	chr19.8
chr19	44495705	44501443	ZNF155	+	protein_coding	105	Manatee	1.45724	chr19.8
chr19	44512947	44515517	ZNF230	+	protein_coding	105	Manatee	0.560621	chr19.8
chr19	44531180	44537000	ZNF222	+	protein_coding	105	Manatee	0.301075	chr19.8
chr19	44564613	44571331	ZNF223	+	protein_coding	105	Manatee	0.0739714	chr19.8
chr19	44585173	44591314	ZNF284	+	protein_coding	105	Manatee	0.301075	chr19.8
chr19	44604959	44612502	ZNF224	+	protein_coding	105	Manatee	0.301075	chr19.8
chr19	44622346	44636705	ZNF225	+	protein_coding	105	Manatee	0.514819	chr19.8
chr19	44652929	44662191	ZNF234	+	protein_coding	105	Manatee	0.502944	chr19.8
chr19	44676246	44681746	ZNF226	+	protein_coding	105	Armadillo	0.942308	chr19.8
chr19	44732604	44740965	ZNF227	+	protein_coding	105	Manatee	-0.767647	chr19.8
chr19	44770356	44778739	ZNF233	+	protein_coding	105	Manatee	0.560621	chr19.8
chr19	44791388	44803879	ZNF235	-	protein_coding	105	Elephant	-0.347792	chr19.8
chr19	44831678	44844688	ZNF112	-	protein_coding	105	Elephant	-0.956728	chr19.8
chr19	44890720	44896624	ZNF285	-	protein_coding	105	Elephant	1.57285	chr19.8
chr19	44932501	44936535	ZNF229	-	protein_coding	105	Armadillo	0.0873304	chr19.8
chr19	44971878	44977358	ZNF285B	+	unprocessed_pseudogene	105	Elephant	NA	chr19.8
chr19	44980648	44983620	ZNF180	-	protein_coding	105	Manatee	NA	chr19.8
chr19	48785633	48790111	ZNF114	+	protein_coding	96	Alpaca	-0.607339	noCluster
chr19	50542423	50550292	ZNF473	+	protein_coding	105	Tenrec	-0.506404	noCluster
chr19	52084649	52091663	ZNF175	+	protein_coding	105	Elephant	0.161319	noCluster
chr19	52376114	52381762	ZNF577	-	protein_coding	105	Armadillo	1.07971	chr19.9
chr19	52394032	52400225	ZNF649	-	protein_coding	105	Manatee	-0.607339	chr19.9
chr19	52417931	52420950	AC011460.1	-	unprocessed_pseudogene	NA	NA	NA	chr19.9
chr19	52443467	52448741	ZNF613	+	protein_coding	105	Elephant	-0.689922	chr19.9
chr19	52468433	52472378	ZNF350	-	protein_coding	105	Manatee	0.528178	chr19.9
chr19	52496138	52505528	ZNF615	-	protein_coding	105	Manatee	0.301075	chr19.9
chr19	52519167	52521741	ZNF614	-	protein_coding	105	Elephant	-0.789021	chr19.9
chr19	52536990	52544853	ZNF432	-	protein_coding	105	Manatee	0.301075	chr19.9
chr19	52568437	52580331	ZNF841	-	protein_coding	43.2	Bolivian squirrel monkey	-0.463905	chr19.9
chr19	52616502	52627296	ZNF616	-	protein_coding	43.2	Marmoset	0.301075	chr19.9
chr19	52658199	52663838	ZNF836	-	protein_coding	43.2	Bolivian squirrel monkey	-0.0774308	chr19.9
chr19	52785369	52794588	ZNF766	+	protein_coding	43.2	Bolivian squirrel monkey	-0.607339	chr19.9
chr19	52817411	52826184	ZNF480	+	protein_coding	43.2	Nancy Ma's night monkey	0.301075	chr19.9
chr19	52856940	52870155	ZNF610	+	protein_coding	43.2	Marmoset	1.8908	chr19.9
chr19	52876369	52888627	ZNF880	+	protein_coding	43.2	Nancy Ma's night monkey	0.580587	chr19.9
chr19	52909165	52919986	ZNF528	+	protein_coding	43.2	Bolivian squirrel monkey	1.99678	chr19.9
chr19	52937213	52942681	ZNF534	+	protein_coding	96	Dog	NA	chr19.9
chr19	53007913	53015998	ZNF578	+	protein_coding	9.1	Gorilla	1.20949	chr19.9
chr19	53050770	53059278	ZNF808	+	protein_coding	29.4	Drill	0.383658	chr19.9
chr19	53079153	53087273	ZNF701	+	protein_coding	29.4	Black snub-nosed monkey	2.63699	chr19.9
chr19	53095360	53100660	ZNF137P	+	transcribed_unprocessed_pseudogene	9.1	Gorilla	NA	chr19.9
chr19	53116215	53122309	ZNF83_alt	-	NA	NA	NA	NA	chr19.9
chr19	53155743	53183669	ZNF83	-	protein_coding	NA	NA	-1.38598	chr19.9
chr19	53207538	53217388	ZNF611	-	protein_coding	29.4	Olive baboon	0.161319	chr19.9
chr19	53268440	53277948	ZNF600	-	protein_coding	29.4	Olive baboon	-1.28865	chr19.9
chr19	53301707	53311380	ZNF28	-	protein_coding	76	Malayan flying lemur	0.543318	chr19.9
chr19	53342807	53352460	ZNF468	-	protein_coding	76	Malayan flying lemur	0.502944	chr19.9
chr19	53365113	53367406	AC010487.1	-	unprocessed_pseudogene	NA	NA	NA	chr19.9
chr19	53383908	53391500	ZNF320	-	protein_coding	76	Malayan flying lemur	-0.855088	chr19.9
chr19	53409022	53418569	ZNF888	-	protein_coding	NA	NA	NA	chr19.9
chr19	53452684	53456124	ZNF816	-	protein_coding	NA	NA	1.13961	chr19.9
chr19	53571353	53578430	ZNF160	-	protein_coding	90	Guinea Pig	-1.24323	chr19.9
chr19	53611659	53619686	ZNF415	-	protein_coding	90	Guinea Pig	0.961739	chr19.9
chr19	53643012	53652614	ZNF347	-	protein_coding	43.2	Bolivian squirrel monkey	0.407947	chr19.9
chr19	53667167	53678818	ZNF665	-	protein_coding	90	Guinea Pig	1.10855	chr19.9
chr19	53707274	53716979	ZNF818P	+	NA	NA	NA	NA	chr19.9
chr19	53740368	53747144	ZNF677	-	protein_coding	105	Armadillo	-0.0622906	chr19.9
chr19	53848764	53857489	ZNF845	+	protein_coding	29.4	Crab-eating macaque	0.737113	chr19.9
chr19	53879028	53887302	ZNF525	+	protein_coding	20.2	Gibbon	1.33926	chr19.9
chr19	53905323	53914243	ZNF765	+	protein_coding	15.8	Orangutan	0.301075	chr19.9
chr19	53952770	53960808	ZNF761	+	protein_coding	29.4	Crab-eating macaque	NA	chr19.9
chr19	53989891	53996278	ZNF813	+	protein_coding	29.4	Crab-eating macaque	-0.153132	chr19.9
chr19	54074863	54081197	ZNF331	+	protein_coding	105	Elephant	-0.910143	chr19.9
chr19	56884531	56889317	ZNF542P	+	transcribed_unprocessed_pseudogene	NA	NA	NA	chr19.10
chr19	56895286	56901864	ZNF582	-	protein_coding	105	Armadillo	-0.102665	chr19.10
chr19	56925333	56935653	ZNF583	+	protein_coding	105	Tenrec	-1.51575	chr19.10
chr19	56952548	56972178	ZNF667	-	protein_coding	105	Tenrec	-0.347792	chr19.10
chr19	57027649	57037299	ZNF471	+	protein_coding	105	Tenrec	0.949941	chr19.10
chr19	57058882	57066575	ZFP28	+	protein_coding	NA	NA	-1.09648	chr19.10
chr19	57085768	57089894	ZNF470	+	protein_coding	105	Tenrec	0.528178	chr19.10
chr19	57125185	57134119	ZNF71	+	protein_coding	105	Tenrec	NA	chr19.10
chr19	57285940	57293441	ZIM2	-	protein_coding	159	Opossum	-0.0622906	chr19.10
chr19	57646294	57649960	ZIM3	-	protein_coding	96	Sheep	1.29207	chr19.11
chr19	57705248	57724228	ZNF264	+	protein_coding	105	Manatee	-0.257949	chr19.11
chr19	57755296	57765950	ZNF805	+	protein_coding	105	Manatee	-0.956728	chr19.11
chr19	57795924	57803403	ZNF460	+	protein_coding	105	Manatee	-1.15239	chr19.11
chr19	57835055	57840581	ZNF543	+	protein_coding	105	Manatee	0.999854	chr19.11
chr19	57865098	57869148	ZNF304	+	protein_coding	105	Manatee	-0.834442	chr19.11
chr19	57883155	57889544	ZNF547	+	protein_coding	105	Manatee	0.301075	chr19.11
chr19	57908421	57911235	ZNF548	+	protein_coding	96	Minke whale	-0.524756	chr19.11
chr19	57929285	57932840	ZNF17	+	protein_coding	43.2	Nancy Ma's night monkey	-0.44703	chr19.11
chr19	57953258	57956835	ZNF749	+	protein_coding	43.2	Nancy Ma's night monkey	0.580587	chr19.11
chr19	57984659	57987148	ZNF772	-	protein_coding	105	Elephant	1.02781	chr19.11
chr19	58002844	58005513	ZNF419	+	protein_coding	105	Elephant	1.95274	chr19.11
chr19	58016033	58018847	ZNF773	+	protein_coding	105	Manatee	0.502944	chr19.11
chr19	58046517	58050277	ZNF549	+	protein_coding	96	White rhinoceros	0.161319	chr19.11
chr19	58058176	58067719	ZNF550	-	protein_coding	NA	NA	0.0415281	chr19.11
chr19	58083555	58087292	ZNF416	-	protein_coding	90	Naked mole-rat female	-1.02025	chr19.11
chr19	58099912	58102718	ZIK1	+	protein_coding	96	White rhinoceros	-1.51575	chr19.11
chr19	58115653	58118684	ZNF530	+	protein_coding	29.4	Drill	0.301075	chr19.11
chr19	58130123	58132753	ZNF134	+	protein_coding	105	Manatee	-0.425656	chr19.11
chr19	58146002	58153531	ZNF211	+	protein_coding	96	Dog	-0.689922	chr19.11
chr19	58196632	58199638	ZNF551	+	protein_coding	96	Dog	0.430848	chr19.11
chr19	58213011	58216341	ZNF154	-	protein_coding	105	Elephant	0.846123	chr19.11
chr19	58231704	58234702	ZNF671	-	protein_coding	105	Manatee	-0.304534	chr19.11
chr19	58262158	58266700	ZNF776	+	protein_coding	96	White rhinoceros	-1.11201	chr19.11
chr19	58287916	58291140	ZNF586	+	protein_coding	96	White rhinoceros	-0.607339	chr19.11
chr19	58319425	58324782	ZNF552	-	protein_coding	29.4	Drill	-0.0622906	chr19.11
chr19	58350396	58353926	ZNF587B	+	protein_coding	9.1	Gorilla	0.301075	chr19.11
chr19	58367480	58371572	ZNF587	+	protein_coding	74	Bushbaby	0.580587	chr19.11
chr19	58383872	58388404	ZNF814	-	protein_coding	43.2	Bolivian squirrel monkey	0.631407	chr19.11
chr19	58419853	58423548	ZNF417	-	protein_coding	74	Bushbaby	-0.00172969	chr19.11
chr19	58437541	58441916	ZNF418	-	protein_coding	105	Elephant	NA	chr19.11
chr19	58452300	58455422	ZNF256	-	protein_coding	105	Armadillo	0.179953	chr19.11
chr19	58489689	58500083	ZNF606	-	protein_coding	105	Elephant	-1.09648	chr19.11
chr19	58572953	58579820	ZNF135	+	protein_coding	105	Manatee	-0.607339	chr19.11
chr19	58697084	58724470	ZNF274	+	protein_coding	NA	NA	-1.51575	chr19.11
chr19	58757672	58774428	ZNF544	+	protein_coding	29.4	Angolan colobus	0.755281	chr19.11
chr19	58797088	58806641	ZNF8	+	protein_coding	105	Manatee	-1.25621	chr19.11
chr19	58921337	58929097	ZNF584	+	protein_coding	105	Armadillo	-0.607339	chr19.11
chr19	58944695	58948534	ZNF132	-	protein_coding	105	Manatee	-0.340158	chr19.11
chr19	58965068	58967820	ZNF324B	+	protein_coding	105	Armadillo	-0.910143	chr19.11
chr19	58980552	58983368	ZNF324	+	protein_coding	105	Tenrec	-1.51575	chr19.11
chr19	58991006	58992075	ZNF446	+	protein_coding	159	Opossum	-0.304534	chr19.11
chr20	2463809	2473465	ZNF343	-	protein_coding	NA	NA	-0.359589	noCluster
chr20	18286330	18297388	ZNF133	+	protein_coding	105	Tenrec	-0.866885	noCluster
chr20	25655635	25666752	ZNF337	-	protein_coding	43.2	Bolivian squirrel monkey	0.301075	noCluster
chr20	45113105	45121261	ZNF840P	+	unprocessed_pseudogene	NA	NA	NA	noCluster
chr20	45129943	45133373	ZNF334	-	protein_coding	105	Armadillo	-0.218019	noCluster
chr21	14467679	14486105	ZNF355P	-	unprocessed_pseudogene	20.2	Gibbon	NA	noCluster
chr22	16634902	16653111	not_annotated_2	+	NA	NA	NA	NA	noCluster
chr22	17336693	17354865	ZNF402P	+	processed_pseudogene	NA	NA	NA	noCluster
chr22	20754927	20761057	ZNF74	+	protein_coding	105	Armadillo	-0.758741	noCluster
chrX	46322188	46333009	KRBOX4	+	protein_coding	76	Malayan flying lemur	NA	noCluster
chrX	46359298	46388338	ZNF674	-	protein_coding	105	Armadillo	-0.524756	noCluster
chrX	47269680	47272948	ZNF157	+	protein_coding	105	Manatee	-0.607339	noCluster
chrX	47306861	47315791	ZNF41	-	protein_coding	105	Armadillo	-1.19514	noCluster
chrX	47747403	47776025	ZNF81	+	protein_coding	105	Manatee	-1.51575	chrX.1
chrX	47835625	47842805	ZNF182	-	protein_coding	NA	NA	-1.51575	chrX.1
chrX	47917801	47920318	ZNF630	-	protein_coding	105	Elephant	-0.689922	chrX.1
chrX	63364943	63366923	AL355852.1	-	processed_pseudogene	NA	NA	NA	noCluster
chrX	66593423	66595251	AL049641.1	+	processed_pseudogene	NA	NA	NA	noCluster
chrX	114298540	114299145	AL121878.1	-	processed_pseudogene	NA	NA	NA	noCluster
chrX	123306937	123308270	ZIK1P1	-	processed_pseudogene	105	Armadillo	NA	noCluster
chrX	134421104	134425055	ZNF75D	-	protein_coding	312	Painted Turtle	-0.0622906	noCluster
chrX	152610134	152613427	ZNF275	+	protein_coding	159	Opossum	-1.51575	noCluster
chrX	152684136	152686945	ZFP92	+	protein_coding	105	Manatee	-1.51575	noCluster

### Sheet: Explanations
Column	Explanation
chr	chromosome
start	5' end of the identified KRAB domain
end	3' end of the last zinc finger domain in the zinc finger array
assigned_gene	Gene name assigned to the KRAB-zinc-finger domain pair
strand	Defines the strand
classification	Classification of the assigned gene according to ensembl
age_MA	Age of the assigned gene in million years
species	Species the KZFP was first found. Corresponds to age
z_C2H2_miss	normalized number of missens mutations in the C2H2 domains of the zinc fingers of the assigned gene. Values are standardized z-scores across all KZFPs with positive values indicating more polymorphic KZFPs and negative values more conserved KZFPs than the average
cluster	The KZFP cluster of the assigned gene
